# Identification and genetic validation of drug-comorbidity interactions in type 2 diabetes using data-driven disease trajectory analysis

**DOI:** 10.1101/814392

**Authors:** Osamu Ichikawa, Benjamin S. Glicksberg, Noga Minsky, Hao-Chih Lee, Shuyu D. Li, Rong Chen, Li Li, Joel T. Dudley

## Abstract

Given various risk profiles, manifestations, comorbidities, and outcomes for individuals with Type 2 diabetes mellitus (T2D), a one-size-fits-all approach towards treatment and management is inadequate, and there is a clear need for personalized medications to reduce rates of complications and comorbidities. Here, we leveraged comprehensive Electronic Medical Records (EMR) to identify associations between T2D comorbidities and medications and evaluated their biological determinants using EMR-linked genetic information. We discovered clinically novel associations supported by the previous laboratory studies; e.g. 5-hydroxytryptamine 3 receptor antagonists, ondansetron and granisetron, are protective against cognitive disorders, and clopidogrel is protective against retinopathy. Furthermore, potentially novel associations were validated by genetic analysis; e.g. association between gabapentin and cognitive disorders was supported via variants of its target genes, *GRIN1* and *CACNA2D2*. These results of the current study open the door for optimizing treatment combinations to mitigate risks and for individualizing therapy based on T2D subtype risk profiles.
