## Supplemental Table 1 for "Identification and genetic validation of drug-comorbidity interactions in type 2 diabetes using data-driven disease trajectory analysis"

### Sheet: Sheet1
Disease (CCS)	Disease category	Prevalence (10 years)	Analyzed by Binomial test (Prevalence >= 0.10 OR Neoplasms)	RR	p value (Binomial)	p value adjusted by Bonferroni method
Essential hypertension	Circulatory	0.717019	Y	1.15569	1.75058e-98	< 0.0001
Disorders of lipid metabolism	Nutritional	0.634933	Y	1.35701	0	< 0.0001
Other lower respiratory disease	Respiratory	0.507609	Y	1.30944	5.64E-311	< 0.0001
Other nutritional/ endocrine/ metabolic disorders	Nutritional	0.505897	Y	1.46229	0	< 0.0001
Coronary atherosclerosis/ other heart disease	Circulatory	0.458894	Y	0.79718	1	1
Other nervous system disorders	Sense	0.457942	Y	1.5141	0	< 0.0001
Other circulatory disease	Circulatory	0.446101	Y	1.52424	0	< 0.0001
Cardiac dysrhythmias	Circulatory	0.436142	Y	1.40556	0	< 0.0001
Other connective tissue disease	Musculoskeletal	0.424417	Y	1.42894	0	< 0.0001
Neoplasms	Neoplasms	0.418458	Y	1.00008	0.5	1
Other gastrointestinal disorders	Digestive	0.415548	Y	1.47192	0	< 0.0001
Deficiency/ other anemia	Blood	0.415099	Y	1.57523	0	< 0.0001
Malaise/ fatigue	Signs	0.39437	Y	1.58067	0	< 0.0001
Fluid/ electrolyte disorders	Nutritional	0.386028	Y	1.63323	0	< 0.0001
Nonspecific chest pain	Circulatory	0.381006	Y	1.24448	1.93869e-126	< 0.0001
Genitourinary symptoms/ ill-defined conditions	Genitourinary	0.374006	Y	1.55651	0	< 0.0001
Other non-traumatic joint disorders	Musculoskeletal	0.37203	Y	1.43606	0	< 0.0001
Spondylosis/ intervertebral disc disorders/ other back problems	Musculoskeletal	0.370337	Y	1.28631	7.57326e-171	< 0.0001
Nutritional deficiencies	Nutritional	0.36194	Y	1.70282	0	< 0.0001
Chronic kidney disease	Genitourinary	0.340871	Y	1.55318	0	< 0.0001
Neoplasms excl. Benign	Neoplasms	0.331461	Y	0.989057	0.853452	1
Esophageal disorders	Digestive	0.321951	Y	1.36806	4.06952e-240	< 0.0001
Abdominal pain	Signs	0.311063	Y	1.38422	3.00803e-244	< 0.0001
Hypertension with complications/ secondary hypertension	Circulatory	0.299715	Y	1.60243	0	< 0.0001
Other skin disorders	Skin	0.290473	Y	1.42356	1.27454e-277	< 0.0001
Congestive heart failure/ nonhypertensive	Circulatory	0.277858	Y	1.38821	3.59143e-208	< 0.0001
Acute/ unspecified renal failure	Genitourinary	0.272686	Y	1.68853	0	< 0.0001
Urinary tract infections	Genitourinary	0.264193	Y	1.59383	0	< 0.0001
Thyroid disorders	Nutritional	0.259853	Y	1.36496	1.29608e-164	< 0.0001
Heart valve disorders	Circulatory	0.258226	Y	1.36348	2.93857e-169	< 0.0001
Conditions associated with dizziness/ vertigo	Sense	0.24549	Y	1.50923	8.59989e-268	< 0.0001
Other upper respiratory disease	Respiratory	0.243194	Y	1.34722	2.2588e-156	< 0.0001
Benign neoplasms	Neoplasms	0.242483	Y	1.23451	4.55414e-75	< 0.0001
Mood disorders	Mental	0.24178	Y	1.31846	5.76562e-134	< 0.0001
Peripheral/ visceral atherosclerosis	Circulatory	0.236127	Y	1.43627	5.11135e-207	< 0.0001
Nausea/ vomiting	Signs	0.235976	Y	1.48238	9.47857e-236	< 0.0001
Other upper respiratory infections	Respiratory	0.232816	Y	1.39167	8.02615e-213	< 0.0001
Osteoarthritis	Musculoskeletal	0.229967	Y	1.35248	1.41508e-141	< 0.0001
Chronic obstructive pulmonary disease/ bronchiectasis	Respiratory	0.22576	Y	1.46511	2.79633e-245	< 0.0001
Other liver diseases	Digestive	0.214398	Y	1.31231	9.9472e-103	< 0.0001
Complication of device/ implant/ graft	Injury	0.213976	Y	1.55347	0	< 0.0001
Skin/ subcutaneous tissue infections	Skin	0.212947	Y	1.50676	7.21779e-262	< 0.0001
Cataract	Sense	0.208873	Y	1.52883	1.10479e-209	< 0.0001
Asthma	Respiratory	0.20838	Y	1.20547	2.11347e-47	< 0.0001
Other eye disorders	Sense	0.201787	Y	1.48978	2.80264e-175	< 0.0001
Headache/ including migraine	Sense	0.200086	Y	1.33032	2.43958e-98	< 0.0001
Mycoses	Infectious	0.197617	Y	1.6001	0	< 0.0001
Blindness/ vision defects	Sense	0.19603	Y	1.54092	2.22817e-229	< 0.0001
Pneumonia	Respiratory	0.188793	Y	1.59135	1.44545e-302	< 0.0001
Hyperplasia of prostate	Genitourinary	0.174411	Y	1.50725	2.04311e-208	< 0.0001
Anxiety disorders	Mental	0.170535	Y	1.38129	1.48012e-117	< 0.0001
Other ear/ sense organ disorders	Sense	0.170506	Y	1.4729	4.49759e-173	< 0.0001
Other endocrine disorders	Nutritional	0.168157	Y	1.50276	1.37598e-189	< 0.0001
Conduction disorders	Circulatory	0.16805	Y	1.62758	1.37e-248	< 0.0001
Pulmonary heart disease	Circulatory	0.167469	Y	1.54414	6.62712e-214	< 0.0001
Gastrointestinal hemorrhage	Digestive	0.166431	Y	1.37058	1.90269e-109	< 0.0001
Other diseases of kidney/ ureters	Genitourinary	0.166388	Y	1.59652	7.41948e-259	< 0.0001
Retinal detachments/ defects/ vascular occlusion/ retinopathy	Sense	0.163047	Y	1.75595	0	< 0.0001
Bacterial infection/ unspecified site	Infectious	0.163038	Y	1.69763	0	< 0.0001
Delirium/ dementia/ amnestic/ other cognitive disorders	Mental	0.162097	Y	1.64394	7.14213e-253	< 0.0001
Chronic ulcer of skin	Skin	0.160566	Y	1.66769	1.53E-311	< 0.0001
Septicemia	Infectious	0.157359	Y	1.75898	0	< 0.0001
Other bone disease/ musculoskeletal deformities	Musculoskeletal	0.157094	Y	1.54791	1.32679e-188	< 0.0001
Coagulation/ hemorrhagic disorders	Blood	0.155175	Y	1.59252	2.82233e-246	< 0.0001
Superficial injury/ contusion	Injury	0.152605	Y	1.50699	5.14099e-157	< 0.0001
Pleurisy/ pneumothorax/ pulmonary collapse	Respiratory	0.151547	Y	1.6663	8.46591e-292	< 0.0001
Diseases of white blood cells	Blood	0.150996	Y	1.71806	6.70E-313	< 0.0001
Abdominal hernia	Digestive	0.150237	Y	1.34761	1.35338e-88	< 0.0001
Other inflammatory condition of skin	Skin	0.149481	Y	1.44891	1.01954e-129	< 0.0001
Fever of unknown origin	Signs	0.146976	Y	1.45179	4.40623e-151	< 0.0001
Glaucoma	Sense	0.142629	Y	1.55518	7.80687e-172	< 0.0001
Respiratory failure/ insufficiency/ arrest	Respiratory	0.142232	Y	1.74441	0	< 0.0001
Acute cerebrovascular disease	Circulatory	0.139111	Y	1.40447	1.89361e-95	< 0.0001
Nonmalignant breast conditions	Genitourinary	0.136825	Y	1.37273	5.12797e-77	< 0.0001
Allergic reactions	Signs	0.135693	Y	1.42533	5.50067e-124	< 0.0001
Viral infection	Infectious	0.135104	Y	1.46857	6.97814e-131	< 0.0001
Syncope	Signs	0.131901	Y	1.4614	2.98648e-109	< 0.0001
Diverticulosis/ diverticulitis	Digestive	0.130558	Y	1.4571	4.8663e-123	< 0.0001
Other female genital disorders	Genitourinary	0.128753	Y	1.16974	1.05867e-18	< 0.0001
Hemorrhoids	Circulatory	0.128613	Y	1.46877	7.22273e-128	< 0.0001
Peri-/ endo-/ myocarditis/ cardiomyopathy	Circulatory	0.124875	Y	1.43657	5.14342e-117	< 0.0001
Inflammation/ infection of eye	Sense	0.120352	Y	1.48543	2.3066e-110	< 0.0001
Acute posthemorrhagic anemia	Blood	0.118837	Y	1.67573	7.43438e-222	< 0.0001
Other/ ill-defined heart disease	Circulatory	0.118063	Y	1.58857	1.19631e-173	< 0.0001
Sprains/ strains	Injury	0.112602	Y	1.32443	1.81935e-54	< 0.0001
Gastritis/ duodenitis	Digestive	0.111993	Y	1.49593	1.13057e-125	< 0.0001
Osteoporosis	Musculoskeletal	0.111468	Y	1.3733	4.67916e-73	< 0.0001
Other diseases of veins/ lymphatics	Circulatory	0.110885	Y	1.55246	6.43588e-128	< 0.0001
Phlebitis/ thrombophlebitis/ thromboembolism	Circulatory	0.110778	Y	1.56723	5.61936e-159	< 0.0001
Other disorders of stomach/ duodenum	Digestive	0.108428	Y	1.47391	5.45253e-121	< 0.0001
Gout/ other crystal arthropathies	Nutritional	0.106068	Y	1.49734	5.94542e-108	< 0.0001
Neoplasms of unspecified nature/ uncertain behavior	Neoplasms	0.105934	Y	1.3104	7.02402e-53	< 0.0001
Other male genital disorders	Genitourinary	0.104349	Y	1.56176	7.73113e-156	< 0.0001
Hepatitis	Infectious	0.103371	Y	0.969484	0.950343	1
Biliary tract disease	Digestive	0.0981386	Y	1.39122	3.51136e-72	< 0.0001
Acute myocardial infarction	Circulatory	0.0957371	Y	1.39952	2.12453e-61	< 0.0001
Other hereditary/ degenerative nervous system conditions	Sense	0.0876533
Disorders of teeth/ jaw	Digestive	0.0870832
Nephritis/ nephrosis/ renal sclerosis	Genitourinary	0.0831631
Late effects of cerebrovascular disease	Circulatory	0.0825296
Occlusion/ stenosis of precerebral arteries	Circulatory	0.0819039
Menopausal disorders	Genitourinary	0.0800518
Secondary malignancies	Neoplasms	0.0793367	Y	1.51972	1.85121e-108	< 0.0001
Intestinal infection	Digestive	0.0778355
Epilepsy/ convulsions	Sense	0.0772458
Substance-related disorders	Mental	0.0763408
Aortic/ peripheral/ visceral artery aneurysms	Circulatory	0.075072
Calculus of urinary tract	Genitourinary	0.074026
Acute bronchitis	Respiratory	0.0714128
Paralysis	Sense	0.070691
Acquired foot deformities	Musculoskeletal	0.0684637
Open wounds of head/ neck/ trunk	Injury	0.0679572
Noninfectious gastroenteritis	Digestive	0.0664597
Transient cerebral ischemia	Circulatory	0.0642282
Diseases of mouth/ excluding dental	Digestive	0.0639956
Intestinal obstruction without hernia	Digestive	0.0634009
Open wounds of extremities	Injury	0.0633974
Schizophrenia/ other psychotic disorders	Mental	0.0628507
Other diseases of bladder/ urethra	Genitourinary	0.0626822
Other gastrointestinal cancer	Neoplasms	0.0621129	Y	0.98779	0.698069	1
Coma/ stupor/ brain damage	Sense	0.0617796
Alcohol-related disorders	Mental	0.0615008
Shock	Signs	0.0614427
Pancreatic disorders	Digestive	0.057153
Anal/ rectal conditions	Digestive	0.0559455
Cancer of breast	Neoplasms	0.0546319	Y	1.0961	0.001012	0.110308
Miscellaneous disorders	Mental	0.0541822
Malignant neoplasm without specification of site	Neoplasms	0.0520693	Y	1.58673	1.36075e-64	< 0.0001
Varicose veins of lower extremity	Circulatory	0.051697
Gastroduodenal ulcer	Digestive	0.0511256
Inflammatory diseases of female pelvic organs	Genitourinary	0.0500818
Cancer/ other primary	Neoplasms	0.0498092	Y	1.00572	0.431893	1
Cancer of lymphatic/ hematopoietic tissue	Neoplasms	0.0494491	Y	1.09608	0.0011859	0.129263
Cancer of male genital organs	Neoplasms	0.0491922	Y	0.979983	0.760528	1
Poisoning by other medications/ drugs	Injury	0.0469225
Developmental disorders	Mental	0.046446
Adjustment disorders	Mental	0.0437632
Lymphadenitis	Signs	0.0437595
Other infections/ including parasitic	Infectious	0.043759
Joint disorders/ dislocations/ trauma-related	Injury	0.0433403
Menstrual disorders	Genitourinary	0.0427852
Otitis media/ related conditions	Sense	0.0422082
Cardiac arrest/ ventricular fibrillation	Circulatory	0.0405816
Other/ ill-defined cerebrovascular disease	Circulatory	0.0402051
Aortic/ peripheral arterial embolism/ thrombosis	Circulatory	0.0400371
Infective arthritis/ osteomyelitis	Musculoskeletal	0.0395685
Other acquired deformities	Musculoskeletal	0.0389965
Cancer of skin	Neoplasms	0.0387188	Y	1.35874	1.04164e-23	< 0.0001
Gangrene	Signs	0.0381849
Fracture of lower limb	Injury	0.0377708
Other hematologic conditions	Blood	0.0377632
Fracture of upper limb	Injury	0.0375874
Colorectal cancer	Neoplasms	0.0370508	Y	1.065	0.0356513	1
Pathological fracture	Musculoskeletal	0.0370012
Cancer of bronchus/ lung	Neoplasms	0.036639	Y	1.35622	1.24474e-21	< 0.0001
Aspiration pneumonitis/ food/vomitus	Respiratory	0.036351
Rheumatoid arthritis/ related disease	Musculoskeletal	0.0357873
Other fractures	Injury	0.0354657
Peritonitis/ intestinal abscess	Digestive	0.0315222
Cancer of urinary organs	Neoplasms	0.0305648	Y	1.2402	3.20773e-09	< 0.0001
Inflammatory conditions of male genital organs	Genitourinary	0.0276312				< 0.0001
HIV infection	Infectious	0.0272003				< 0.0001
Systemic lupus erythematosus/ connective tissue disorders	Musculoskeletal	0.0262348				< 0.0001
Influenza	Respiratory	0.0261925				< 0.0001
Ovarian cyst	Genitourinary	0.0261036				< 0.0001
Regional enteritis/ ulcerative colitis	Digestive	0.0257682				< 0.0001
Parkinson`s disease	Sense	0.0251477				< 0.0001
Other complications of birth/ puerperium affecting management of mother	Birth	0.0232235				< 0.0001
Intracranial injury	Injury	0.022605				< 0.0001
Prolapse of female genital organs	Genitourinary	0.0224714				< 0.0001
Sexually transmitted infections	Infectious	0.0221921				< 0.0001
Personality disorders	Mental	0.0217872				< 0.0001
Cancer of uterus/ cervix	Neoplasms	0.0191495	Y	0.961353	0.798269	1
Burns	Injury	0.01756				< 0.0001
Immunity disorders	Nutritional	0.0174622				< 0.0001
Fracture of neck of femur	Injury	0.0167777				< 0.0001
Crushing injury/ internal injury	Injury	0.0163574				< 0.0001
Other complications of pregnancy	Birth	0.0151527				< 0.0001
Cancer of ovary/ other female genital organs	Neoplasms	0.0128198	Y	1.07317	0.139195	1
Attention-deficit/ conduct/ disruptive behavior disorders	Mental	0.0113586
Lung disease due to external agents	Respiratory	0.0107422
Sickle cell anemia	Blood	0.00919885
Poisoning by nonmedicinal substances	Injury	0.00891449
Hypertension complicating pregnancy/ childbirth/ the puerperium	Birth	0.00801847
Tuberculosis	Infectious	0.00747457
Skull/ face fractures	Injury	0.00734784
Multiple sclerosis	Sense	0.00716273
Spinal cord injury	Injury	0.00691498
Acute/ chronic tonsillitis	Respiratory	0.00674053
Meningitis	Sense	0.00664153
Endometriosis	Genitourinary	0.0065791
Appendicitis/ other appendiceal conditions	Digestive	0.00594567
Other CNS infection/ poliomyelitis	Sense	0.00569427
Early/ threatened labor	Birth	0.00568787
Encephalitis	Sense	0.00519344
Hemorrhage during pregnancy/ abruptio placenta/ placenta previa	Birth	0.00461469
Poisoning by psychotropic agents	Injury	0.0042468
Previous C-section	Birth	0.00424089
Umbilical cord complication	Birth	0.00331593
Polyhydramnios/ other problems of amniotic cavity	Birth	0.00330309
Fetal distress/ abnormal forces of labor	Birth	0.00327677
Impulse control disorders/ NEC	Mental	0.00279465
Malposition/ malpresentation	Birth	0.0027471
Induced abortion	Birth	0.00272281
Spontaneous abortion	Birth	0.00237101
OB-related trauma to perineum/ vulva	Birth	0.00212229
Normal pregnancy and/or delivery	Birth	0.00207496
Disorders usually diagnosed in infancy/ childhood// adolescence	Mental	0.00190021
Female infertility	Genitourinary	0.00175785
Prolonged pregnancy	Birth	0.00116196
Respiratory distress syndrome	Perinatal	0.00102051
Fetopelvic disproportion/ obstruction	Birth	0.000857712
Short gestation/ low birth weight/ fetal growth retardation	Perinatal	0.000700762
Ectopic pregnancy	Birth	0.000626614
Birth trauma	Perinatal	0.000604542
Cystic fibrosis	Nutritional	0.000594465
Intrauterine hypoxia/ birth asphyxia	Perinatal	0.000555987
Forceps delivery	Birth	0.000278336
Postabortion complications	Birth	0.000269477
