## Supplemental Table 3 for "Identification and genetic validation of drug-comorbidity interactions in type 2 diabetes using data-driven disease trajectory analysis"

### Sheet: Sheet1
Comorbidity	Medication	HR cox	95% CI	Adjusted P value	Reference (PMID)
Septicemia (except in labor)	rosuvastatin	0.600117	0.5-0.72	3.17354e-06	25184877
Septicemia (except in labor)	Metformin	0.622215	0.54-0.72	3.49918e-08	26463557, 26775158
Septicemia (except in labor)	atorvastatin	0.536651	0.45-0.64	9.93018e-11	25992302
Mycoses	rosuvastatin	0.677897	0.58-0.79	3.99682e-05
Hepatitis	sitagliptin	0.434223	0.27-0.71	0.00598204	25308370
Thyroid disorders	repaglinide	1.35958	1.11-1.66	0.0130637
Other endocrine disorders	nateglinide	3.71351	2.59-5.32	1.70505e-10	20228402
Other endocrine disorders	INSULIN	1.60022	1.36-1.89	1.21539e-06
Nutritional deficiencies	nateglinide	1.52331	1.13-2.05	0.0229247
Nutritional deficiencies	Ramipril	1.25575	1.09-1.45	0.00973452
Nutritional deficiencies	Glyburide	1.2374	1.06-1.44	0.0232754	1070515
Nutritional deficiencies	Metformin	1.13791	1.06-1.22	0.00231071	22179958
Nutritional deficiencies	repaglinide	1.21549	1.06-1.4	0.0260198
Disorders of lipid metabolism	exenatide	1.58938	1.1-2.3	0.0429503
Fluid and electrolyte disorders	liraglutide	0.447555	0.26-0.76	0.0145754
Fluid and electrolyte disorders	INSULIN	1.14949	1.04-1.27	0.0256117	25325058
Deficiency and other anemia	Metformin	1.13106	1.04-1.23	0.0150777	22179958
Coagulation and hemorrhagic disorders	Metformin	0.711956	0.63-0.81	3.49619e-06	14502100
Diseases of white blood cells	Losartan	0.718566	0.62-0.83	0.000233536
Diseases of white blood cells	repaglinide	0.554096	0.43-0.72	0.000184413
Headache; including migraine	INSULIN	0.731113	0.63-0.85	0.000730548
Cataract	Metformin	1.36203	1.23-1.51	2.59304e-07
Retinal detachments; defects; vascular occlusion; and retinopathy	Glipizide	1.20114	1.04-1.38	0.0365737
Retinal detachments; defects; vascular occlusion; and retinopathy	repaglinide	1.46911	1.18-1.82	0.00385814
Retinal detachments; defects; vascular occlusion; and retinopathy	INSULIN	1.36248	1.17-1.58	0.000747716	a 24972631, 8366922, 7587918
Glaucoma	exenatide	1.64756	1.1-2.47	0.0460316
Blindness and vision defects	telmisartan	1.98573	1.23-3.2	0.0199822
Conditions associated with dizziness or vertigo	Losartan	1.1631	1.04-1.3	0.0269936
Other ear and sense organ disorders	INSULIN	0.635767	0.55-0.74	4.62967e-07
Other nervous system disorders	INSULIN	1.16186	1.05-1.28	0.0148638
Peri-; endo-; and myocarditis; cardiomyopathy (except that caused by tuberculosis or sexually transmitted disease)	sitagliptin	0.672521	0.52-0.88	0.0156821	26687195
Essential hypertension	Simvastatin	1.26657	1.14-1.4	0.000115011
Essential hypertension	INSULIN	1.19849	1.08-1.33	0.0034095	11852379, 1425085
Hypertension with complications and secondary hypertension	rosuvastatin	0.7838	0.65-0.95	0.0408124	23592940
Hypertension with complications and secondary hypertension	Metformin	0.64851	0.56-0.75	2.03168e-07	27607453
Coronary atherosclerosis and other heart disease	Metformin	0.786846	0.69-0.89	0.00172166	28476766
Coronary atherosclerosis and other heart disease	INSULIN	1.18762	1.03-1.37	0.0489033	a 28958751, 22686416
Nonspecific chest pain	nateglinide	0.414865	0.21-0.84	0.0433405
Pulmonary heart disease	rosuvastatin	0.709842	0.58-0.86	0.00452014	24294047
Pulmonary heart disease	Ramipril	0.439568	0.28-0.7	0.00388521
Pulmonary heart disease	atorvastatin	0.620213	0.53-0.73	7.40193e-07	24294047
Cardiac dysrhythmias	sitagliptin	0.837285	0.72-0.97	0.0472859	a 26432493, 27460913
Congestive heart failure; nonhypertensive	Metformin	0.69947	0.62-0.79	7.6398e-07	28055049
Congestive heart failure; nonhypertensive	INSULIN	1.24796	1.08-1.44	0.0118544	15531002
Acute cerebrovascular disease	sitagliptin	0.654447	0.46-0.92	0.0467005	26687195
Acute cerebrovascular disease	repaglinide	0.541876	0.37-0.8	0.0102425
Phlebitis; thrombophlebitis and thromboembolism	rosuvastatin	0.728256	0.57-0.93	0.0391307	22278047
Phlebitis; thrombophlebitis and thromboembolism	Metformin	0.653735	0.55-0.77	1.47523e-05
Hemorrhoids	Metformin	1.24201	1.1-1.41	0.00475501
Hemorrhoids	INSULIN	0.514858	0.51-0.51	0
Other diseases of veins and lymphatics	rosuvastatin	0.677385	0.54-0.86	0.00737569
Pneumonia (except that caused by tuberculosis or sexually transmitted disease)	sitagliptin	0.693712	0.55-0.88	0.0127862
Pneumonia (except that caused by tuberculosis or sexually transmitted disease)	atorvastatin	0.634838	0.54-0.74	1.20862e-06	22054338
Pneumonia (except that caused by tuberculosis or sexually transmitted disease)	INSULIN	1.23483	1.05-1.45	0.0342421
Other upper respiratory infections	INSULIN	0.674871	0.58-0.79	3.56065e-05
Respiratory failure; insufficiency; arrest (adult)	sitagliptin	0.696504	0.53-0.91	0.029827
Respiratory failure; insufficiency; arrest (adult)	Metformin	0.639303	0.56-0.73	1.53594e-08
Respiratory failure; insufficiency; arrest (adult)	INSULIN	1.23	1.05-1.44	0.0321735
Other lower respiratory disease	Glyburide	1.24237	1.07-1.44	0.016241
Esophageal disorders	rosuvastatin	0.836074	0.73-0.96	0.0395918	a 26386857, 29081029
Gastritis and duodenitis	Captopril	1.66449	1.09-2.53	0.0490222
Gastritis and duodenitis	liraglutide	2.5002	1.51-4.13	0.00306277
Other disorders of stomach and duodenum	rosuvastatin	0.656475	0.51-0.84	0.00522806
Abdominal hernia	rosuvastatin	0.716076	0.59-0.86	0.00372802
Diverticulosis and diverticulitis	INSULIN	0.695655	0.6-0.81	3.52126e-05
Other gastrointestinal disorders	rosuvastatin	0.851699	0.75-0.97	0.0379991
Other gastrointestinal disorders	Losartan	0.76472	0.69-0.85	3.11068e-05
Acute and unspecified renal failure	Acarbose	0.350724	0.16-0.75	0.0257727
Acute and unspecified renal failure	Captopril	1.78779	1.35-2.37	0.000792357	6337327
Acute and unspecified renal failure	rosuvastatin	0.701809	0.61-0.81	5.80046e-05	24076297
Acute and unspecified renal failure	sitagliptin	0.780728	0.65-0.94	0.0270823	a 29223646
Acute and unspecified renal failure	INSULIN	1.25761	1.12-1.42	0.00186222
Chronic kidney disease	Metformin	0.633893	0.63-0.63	0	22641582, 21325870
Chronic kidney disease	INSULIN	1.40224	1.25-1.58	1.05147e-06
Urinary tract infections	glimepiride	1.2179	1.07-1.39	0.0148638
Urinary tract infections	liraglutide	0.457904	0.24-0.87	0.0476643
Other diseases of kidney and ureters	rosuvastatin	0.770278	0.64-0.93	0.0269392
Genitourinary symptoms and ill-defined conditions	Metformin	1.21815	1.13-1.31	6.61493e-06
Hyperplasia of prostate	glimepiride	1.26295	1.08-1.47	0.0144508
Other male genital disorders	rosuvastatin	0.716034	0.58-0.89	0.0116927
Other male genital disorders	Metformin	1.31229	1.15-1.49	0.000604369
Other male genital disorders	INSULIN	0.72103	0.61-0.85	0.00140064
Skin and subcutaneous tissue infections	rosuvastatin	0.742173	0.64-0.87	0.00178179
Osteoarthritis	rosuvastatin	0.802636	0.68-0.95	0.0361091	21989540
Osteoporosis	INSULIN	0.723768	0.61-0.86	0.00171037
Sprains and strains	glimepiride	1.34407	1.1-1.65	0.0179593
Complication of device; implant or graft	sitagliptin	0.602413	0.47-0.76	0.000466762
Complication of device; implant or graft	Metformin	0.598079	0.52-0.68	1.04289e-11
Fever of unknown origin	Ramipril	0.475698	0.29-0.77	0.0131838
Nausea and vomiting	Ramipril	0.522293	0.36-0.75	0.00349749
Abdominal pain	nateglinide	0.380929	0.2-0.71	0.0131155
Abdominal pain	rosuvastatin	0.853374	0.76-0.96	0.0346006
Malaise and fatigue	Ramipril	1.25506	1.07-1.48	0.0249349	12076194
Malaise and fatigue	liraglutide	0.543484	0.33-0.89	0.0436079
Allergic reactions	rosuvastatin	0.619733	0.49-0.79	0.00140784
Allergic reactions	INSULIN	0.632864	0.52-0.77	0.000101557
Anxiety disorders	rosuvastatin	0.70256	0.56-0.89	0.0144277
Anxiety disorders	atorvastatin	0.687	0.57-0.82	0.000601641
Delirium, dementia, and amnestic and other cognitive disorders	Metformin	0.740937	0.65-0.85	0.000194672	a 24577463, 28583443
Delirium, dementia, and amnestic and other cognitive disorders	repaglinide	1.37085	1.11-1.69	0.0149195
Delirium, dementia, and amnestic and other cognitive disorders	atorvastatin	0.693383	0.58-0.82	0.00040998	a 28212683, 27440840
Mood disorders	rosuvastatin	0.734884	0.62-0.87	0.00319562
Mood disorders	rosiglitazone	1.3612	1.11-1.66	0.013169
Cancer of lymphatic and hematopoietic tissue	glimepiride	1.70154	1.21-2.39	0.0115809	24991321
Benign neoplasms	atorvastatin	1.16052	1.04-1.29	0.0252279
Other gastrointestinal cancer	rosuvastatin	0.559271	0.36-0.87	0.0316163	19245508
Other gastrointestinal cancer	Glyburide	1.68601	1.1-2.59	0.0487092	22290402
