## Supplemental Table 5 for "Identification and genetic validation of drug-comorbidity interactions in type 2 diabetes using data-driven disease trajectory analysis"

### Sheet: Sheet1
Comorbidity	Medication	HR cox	95% CI	Adjusted P value
Septicemia (except in labor)	Zinc Sulfate	1.83048	1.43-2.34	4.49618e-05
Septicemia (except in labor)	Gemcitabine	3.38759	1.96-5.86	0.000226186
Septicemia (except in labor)	Vitamin B Complex	2.15267	1.43-3.23	0.00212805
Septicemia (except in labor)	Sevelamer	1.35357	1.1-1.66	0.0165579
Mycoses	Clozapine	4.40634	2.37-8.2	6.97923e-05
Mycoses	Fluorouracil	2.00447	1.28-3.13	0.0114525
Mycoses	Enalapril	1.22066	1.06-1.4	0.0199203
Mycoses	Lutein	2.23875	1.24-4.04	0.0274815
Mycoses	Minoxidil	1.87529	1.14-3.07	0.0394076
Hepatitis	Ritonavir	2.98611	1.77-5.03	0.000573154
Hepatitis	Methadone	1.9105	1.35-2.7	0.00235661
Hepatitis	Sevelamer	1.88292	1.3-2.72	0.00535686
Hepatitis	Cefotetan	2.31337	1.3-4.12	0.0186974
Viral infection	Tacrolimus	2.16776	1.49-3.16	0.000747716
Viral infection	Terconazole	2.90089	1.64-5.13	0.00240304
Viral infection	Choline	4.51972	2-10.2	0.00258016
Neoplasms	Tenofovir	1.54446	1.17-2.05	0.0124093
Neoplasms	Misoprostol	2.20166	1.29-3.75	0.0165579
Neoplasms	Nadolol	1.58334	1.12-2.23	0.0310735
Neoplasms	Pyridostigmine	2.45424	1.21-4.97	0.0396277
Colorectal cancer	Tenofovir	3.92336	2.17-7.09	0.000121755
Colorectal cancer	Testosterone	2.19397	1.16-4.15	0.045875
Cancer of lymphatic and hematopoietic tissue	Voriconazole	21.4421	10.19-45.12	3.13832e-13
Cancer of lymphatic and hematopoietic tissue	Granisetron	2.70692	1.48-4.94	0.00737569
Cancer of lymphatic and hematopoietic tissue	Glimepiride	1.70154	1.21-2.39	0.0115809
Cancer of lymphatic and hematopoietic tissue	Fluoxetine	2.44951	1.32-4.56	0.019637
Cancer; other primary	Remifentanil	1.81463	1.22-2.7	0.0150203
Cancer; other primary	Sertraline	1.76264	1.11-2.8	0.0471288
Secondary malignancies	Gemcitabine	8.30859	3.66-18.86	1.423e-05
Secondary malignancies	Carboplatin	5.82537	2.76-12.3	8.5953e-05
Secondary malignancies	Dalteparin	2.65443	1.56-4.52	0.00291274
Secondary malignancies	Fluorouracil	2.64505	1.36-5.13	0.0175992
Secondary malignancies	Hydrogen Peroxide	3.01939	1.41-6.46	0.0187379
Secondary malignancies	Phenytoin	1.73048	1.17-2.55	0.0229247
Secondary malignancies	Palonosetron	2.12311	1.23-3.67	0.0265169
Secondary malignancies	Aztreonam	2.0988	1.22-3.61	0.0269392
Secondary malignancies	Sodium sulfate	1.57857	1.1-2.27	0.0411204
Malignant neoplasm without specification of site	Octreotide	3.25787	2.03-5.22	3.01881e-05
Malignant neoplasm without specification of site	Oxycodone	1.7977	1.41-2.29	5.89208e-05
Malignant neoplasm without specification of site	Carboplatin	2.53794	1.44-4.46	0.00751577
Malignant neoplasm without specification of site	Alteplase	2.70099	1.43-5.08	0.0110971
Neoplasms of unspecified nature or uncertain behavior	Influenza virus vaccine	2.28786	1.6-3.28	0.000137227
Neoplasms of unspecified nature or uncertain behavior	Nabumetone	2.27031	1.26-4.09	0.0248649
Benign neoplasms	Influenza virus vaccine	1.82078	1.31-2.54	0.0032425
Benign neoplasms	Dextroamphetamine	3.45052	1.6-7.43	0.00896126
Benign neoplasms	Vitamin B 12	2.87127	1.4-5.89	0.0175331
Benign neoplasms	Atorvastatin	1.16052	1.04-1.29	0.0252279
Benign neoplasms	Mannitol	1.48397	1.09-2.03	0.0405148
Benign neoplasms	Cyclophosphamide	1.80273	1.12-2.9	0.0452385
Other gastrointestinal cancer	Erythromycin	2.3495	1.37-4.03	0.0103599
Other gastrointestinal cancer	Glyburide	1.68601	1.1-2.59	0.0487092
Neoplasms excl. Benign	Nadolol	1.9053	1.38-2.64	0.00118636
Neoplasms excl. Benign	Cosyntropin	2.61901	1.55-4.43	0.00291212
Neoplasms excl. Benign	Tenofovir	1.8464	1.3-2.62	0.00460805
Neoplasms excl. Benign	Trimethobenzamide	2.09943	1.27-3.48	0.0177322
Neoplasms excl. Benign	Sodium sulfate	1.45744	1.09-1.94	0.0339046
Neoplasms excl. Benign	Cetylpyridinium	1.92991	1.14-3.28	0.0447482
Cancer of bronchus; lung	Sodium sulfate	1.88599	1.13-3.14	0.044453
Cancer of bronchus; lung	Finasteride	1.82976	1.12-2.99	0.0467985
Cancer of skin	Ketoconazole	2.4988	1.55-4.04	0.0019388
Cancer of skin	Zinc Sulfate	3.06943	1.63-5.77	0.00386404
Cancer of skin	Tacrolimus	2.50808	1.34-4.7	0.0179946
Cancer of skin	MYCOPHENOLATE	2.87961	1.29-6.42	0.0329076
Cancer of breast	Ketamine	2.54378	1.47-4.41	0.00595539
Cancer of breast	Prochlorperazine	2.01336	1.22-3.31	0.022937
Cancer of ovary and other female genital organs	Carboplatin	7.16482	2.3-22.31	0.00488335
Cancer of male genital organs	Bupivacaine	2.00846	1.36-2.96	0.00354254
Cancer of male genital organs	Quinapril	2.14298	1.23-3.75	0.0274054
Cancer of male genital organs	Sodium sulfate	2.20422	1.17-4.14	0.0423339
Cancer of male genital organs	Clonidine	1.80303	1.12-2.89	0.0438538
Thyroid disorders	Influenza virus vaccine	2.17919	1.62-2.93	1.02667e-05
Thyroid disorders	Peginterferon alfa-2a	3.25086	1.95-5.41	0.000121629
Thyroid disorders	Amiodarone	1.64742	1.29-2.1	0.000717159
Thyroid disorders	Tretinoin	2.44922	1.5-3.99	0.0028794
Thyroid disorders	Spironolactone	1.39936	1.14-1.71	0.00688519
Thyroid disorders	Quinapril	1.55806	1.19-2.04	0.00737569
Thyroid disorders	Repaglinide	1.35958	1.11-1.66	0.0130637
Thyroid disorders	Omega-3 Acid Ethyl Esters (USP)	2.24907	1.26-4.03	0.0248204
Thyroid disorders	Folic Acid	1.23573	1.06-1.44	0.0265169
Thyroid disorders	Diltiazem	1.27356	1.06-1.52	0.0295764
Thyroid disorders	Sulfasalazine	2.38522	1.18-4.83	0.0464811
Thyroid disorders	Cisatracurium	1.50033	1.08-2.09	0.0473927
Other endocrine disorders	Nateglinide	3.71351	2.59-5.32	1.70505e-10
Other endocrine disorders	INSULIN	1.60022	1.36-1.89	1.21539e-06
Other endocrine disorders	Cinacalcet	2.47784	1.65-3.73	0.000236989
Other endocrine disorders	Methocarbamol	2.99225	1.66-5.38	0.00237986
Other endocrine disorders	Emtricitabine	2.04141	1.31-3.18	0.00915096
Other endocrine disorders	Loperamide	1.62688	1.2-2.21	0.0103599
Other endocrine disorders	Clarithromycin	1.90211	1.2-3.01	0.0242443
Other endocrine disorders	Pancrelipase	2.42962	1.18-5.02	0.0475298
Nutritional deficiencies	Ritonavir	2.35592	1.86-2.99	3.34675e-10
Nutritional deficiencies	Fexofenadine	1.46759	1.2-1.79	0.00166665
Nutritional deficiencies	Metformin	1.13791	1.06-1.22	0.00231071
Nutritional deficiencies	Ramipril	1.25575	1.09-1.45	0.00973452
Nutritional deficiencies	Methotrexate	1.60232	1.18-2.18	0.0131907
Nutritional deficiencies	HYLAN G-F 20	2.50579	1.32-4.74	0.0199979
Nutritional deficiencies	Nateglinide	1.52331	1.13-2.05	0.0229247
Nutritional deficiencies	Glyburide	1.2374	1.06-1.44	0.0232754
Nutritional deficiencies	Homatropine	1.25557	1.07-1.48	0.0248649
Nutritional deficiencies	Repaglinide	1.21549	1.06-1.4	0.0260198
Nutritional deficiencies	Tretinoin	1.95176	1.19-3.19	0.0281089
Nutritional deficiencies	Thiopental	2.11303	1.19-3.76	0.0354329
Nutritional deficiencies	Dobutamine	1.52027	1.08-2.14	0.048203
Disorders of lipid metabolism	Clopidogrel	1.52651	1.37-1.7	1.24038e-11
Disorders of lipid metabolism	Carvedilol	1.23646	1.1-1.39	0.00266642
Disorders of lipid metabolism	Valsartan	1.26566	1.11-1.44	0.00315184
Disorders of lipid metabolism	Ritonavir	1.5293	1.16-2.01	0.0122177
Disorders of lipid metabolism	Gemcitabine	2.83107	1.33-6.03	0.0261511
Disorders of lipid metabolism	Methotrexate	1.63375	1.14-2.34	0.0267103
Disorders of lipid metabolism	Fluoxetine	1.38247	1.07-1.79	0.0407286
Disorders of lipid metabolism	Fexofenadine	1.44389	1.08-1.93	0.0414714
Disorders of lipid metabolism	Exenatide	1.58938	1.1-2.3	0.0429503
Gout and other crystal arthropathies	Alfuzosin	2.63034	1.53-4.53	0.00390189
Gout and other crystal arthropathies	Valsartan	1.40451	1.13-1.74	0.0102425
Gout and other crystal arthropathies	Eplerenone	2.52712	1.35-4.71	0.0161023
Gout and other crystal arthropathies	Filgrastim	2.40182	1.25-4.62	0.0306057
Gout and other crystal arthropathies	Metolazone	1.51024	1.1-2.08	0.0370037
Fluid and electrolyte disorders	Cisplatin	4.39949	2.56-7.55	3.25076e-06
Fluid and electrolyte disorders	Carboplatin	2.70724	1.59-4.61	0.00233123
Fluid and electrolyte disorders	Oxaliplatin	6.11727	1.74-21.5	0.0199203
Fluid and electrolyte disorders	INSULIN	1.14949	1.04-1.27	0.0256117
Fluid and electrolyte disorders	Lisinopril	1.11286	1.03-1.2	0.0257515
Fluid and electrolyte disorders	Zinc Oxide	1.56469	1.13-2.17	0.0269392
Fluid and electrolyte disorders	Palonosetron	2.04738	1.18-3.57	0.0365956
Fluid and electrolyte disorders	Propranolol	1.30611	1.05-1.63	0.0478706
Other nutritional; endocrine; and metabolic disorders	Voriconazole	3.62067	1.9-6.9	0.0011443
Other nutritional; endocrine; and metabolic disorders	Barium Sulfate	1.71597	1.29-2.29	0.00224921
Other nutritional; endocrine; and metabolic disorders	Galantamine	3.18129	1.55-6.54	0.00932334
Other nutritional; endocrine; and metabolic disorders	Calcium Citrate	1.92827	1.27-2.92	0.0105535
Other nutritional; endocrine; and metabolic disorders	Glucagon	1.18934	1.04-1.36	0.0344554
Other nutritional; endocrine; and metabolic disorders	Fondaparinux	2.34723	1.18-4.67	0.0450241
Deficiency and other anemia	Benzalkonium	13.7277	4.8-39.24	3.15935e-05
Deficiency and other anemia	Filgrastim	2.58997	1.7-3.94	0.000163715
Deficiency and other anemia	Influenza virus vaccine	1.82152	1.38-2.41	0.000448233
Deficiency and other anemia	Triamterene	1.7807	1.33-2.38	0.00112359
Deficiency and other anemia	Sodium polystyrene sulfonate	1.29865	1.14-1.48	0.00117171
Deficiency and other anemia	Ropinirole	2.03704	1.31-3.16	0.00879234
Deficiency and other anemia	Collagenase Clostridium histolyticum	1.69005	1.2-2.37	0.0124093
Deficiency and other anemia	Medroxyprogesterone	2.68083	1.41-5.1	0.0130838
Deficiency and other anemia	Metformin	1.13106	1.04-1.23	0.0150777
Deficiency and other anemia	Cefuroxime	1.30184	1.07-1.59	0.0331206
Acute posthemorrhagic anemia	Temazepam	2.26197	1.42-3.6	0.00434978
Acute posthemorrhagic anemia	Colchicine	1.46523	1.16-1.85	0.00799826
Acute posthemorrhagic anemia	Hepatitis B Virus	1.75611	1.22-2.53	0.0125619
Coagulation and hemorrhagic disorders	Carboplatin	2.02858	1.32-3.13	0.00806431
Coagulation and hemorrhagic disorders	Solifenacin	2.42294	1.41-4.17	0.00825694
Coagulation and hemorrhagic disorders	Warfarin	1.25922	1.07-1.48	0.0184996
Coagulation and hemorrhagic disorders	Adenosine	1.79364	1.15-2.8	0.0339598
Diseases of white blood cells	Collagenase Clostridium histolyticum	2.56049	1.77-3.71	2.05218e-05
Diseases of white blood cells	Gemcitabine	3.58385	2.11-6.09	5.89208e-05
Diseases of white blood cells	Oxaliplatin	3.52711	1.82-6.82	0.0019025
Diseases of white blood cells	Cefdinir	3.14013	1.59-6.18	0.00611725
Diseases of white blood cells	Levalbuterol	2.15259	1.36-3.4	0.00652705
Diseases of white blood cells	Hydroxyurea	2.65325	1.38-5.1	0.0156563
Diseases of white blood cells	Glucagon	1.24547	1.06-1.46	0.0248649
Anxiety disorders	Methadone	2.14871	1.56-2.96	6.38872e-05
Anxiety disorders	Hypochlorite	2.68557	1.47-4.91	0.00797544
Anxiety disorders	Ritonavir	1.86752	1.24-2.81	0.0131838
Delirium, dementia, and amnestic and other cognitive disorders	Bupropion	1.59269	1.22-2.08	0.00431735
Delirium, dementia, and amnestic and other cognitive disorders	Heparin	1.32786	1.11-1.59	0.0105535
Delirium, dementia, and amnestic and other cognitive disorders	Iohexol	2.24635	1.32-3.83	0.0140651
Delirium, dementia, and amnestic and other cognitive disorders	Repaglinide	1.37085	1.11-1.69	0.0149195
Mood disorders	Gemcitabine	3.42078	1.83-6.38	0.00129982
Mood disorders	Omega-3 Fatty Acids	2.77089	1.59-4.84	0.00296889
Mood disorders	Entacapone	3.0177	1.58-5.75	0.00537861
Mood disorders	Clonazepam	1.5098	1.17-1.94	0.00778142
Mood disorders	Zolpidem	1.22702	1.08-1.4	0.0109548
Mood disorders	Rosiglitazone	1.3612	1.11-1.66	0.013169
Mood disorders	Pentamidine	4.02718	1.46-11.09	0.0263897
Headache; including migraine	Calamine	4.24432	2.14-8.41	0.000517795
Headache; including migraine	Fosphenytoin	2.98587	1.65-5.4	0.00266576
Headache; including migraine	Oxcarbazepine	3.68721	1.68-8.08	0.00697725
Headache; including migraine	Lamotrigine	1.89055	1.18-3.03	0.0285506
Headache; including migraine	Prednisone	1.27694	1.06-1.54	0.034295
Cataract	Metformin	1.36203	1.23-1.51	2.59304e-07
Cataract	Ergocalciferol	1.39633	1.2-1.63	0.000300122
Cataract	Erythromycin	1.96472	1.41-2.74	0.000940441
Cataract	Rabeprazole	1.8392	1.35-2.51	0.00142705
Cataract	Sulfamethoxazole	1.3521	1.13-1.61	0.00575642
Cataract	Lisinopril	1.17748	1.06-1.31	0.0146572
Cataract	Hepatitis B Virus	1.54491	1.13-2.11	0.0238252
Retinal detachments; defects; vascular occlusion; and retinopathy	Prednisolone	2.99111	2.14-4.18	1.69819e-08
Retinal detachments; defects; vascular occlusion; and retinopathy	Lisinopril	1.36213	1.2-1.54	3.88764e-05
Retinal detachments; defects; vascular occlusion; and retinopathy	HYLAN G-F 20	4.36875	2.29-8.32	0.000143691
Retinal detachments; defects; vascular occlusion; and retinopathy	Aprepitant	4.81222	2.4-9.65	0.000183584
Retinal detachments; defects; vascular occlusion; and retinopathy	INSULIN	1.36248	1.17-1.58	0.000747716
Retinal detachments; defects; vascular occlusion; and retinopathy	Timolol	1.76089	1.3-2.38	0.0022765
Retinal detachments; defects; vascular occlusion; and retinopathy	Repaglinide	1.46911	1.18-1.82	0.00385814
Retinal detachments; defects; vascular occlusion; and retinopathy	Glipizide	1.20114	1.04-1.38	0.0365737
Retinal detachments; defects; vascular occlusion; and retinopathy	Desloratadine	2.17932	1.15-4.11	0.0472233
Glaucoma	Butalbital	2.33644	1.35-4.05	0.0124374
Glaucoma	Cyclopentolate	2.57513	1.36-4.87	0.0163052
Glaucoma	Valsartan	1.34867	1.1-1.65	0.0165579
Glaucoma	Lisinopril	1.21147	1.05-1.4	0.0281155
Glaucoma	Exenatide	1.64756	1.1-2.47	0.0460316
Blindness and vision defects	Lutein	3.61023	1.9-6.87	0.00112643
Blindness and vision defects	Rivastigmine	3.91016	1.75-8.75	0.00598204
Blindness and vision defects	Estradiol	1.97643	1.32-2.96	0.00620159
Blindness and vision defects	Nepafenac	12.7333	2.22-72.99	0.0184441
Blindness and vision defects	Telmisartan	1.98573	1.23-3.2	0.0199822
Blindness and vision defects	Cyproheptadine	2.3757	1.27-4.46	0.0265169
Blindness and vision defects	Prednisolone	1.68085	1.15-2.46	0.0269423
Blindness and vision defects	Dicloxacillin	2.46034	1.26-4.82	0.0306748
Inflammation; infection of eye (except that caused by tuberculosis or sexually transmitteddisease)	Cyclopentolate	5.79553	2.8-12.01	5.80046e-05
Inflammation; infection of eye (except that caused by tuberculosis or sexually transmitteddisease)	HYLAN G-F 20	3.62828	1.88-7.01	0.00143086
Inflammation; infection of eye (except that caused by tuberculosis or sexually transmitteddisease)	Azithromycin	1.40669	1.15-1.72	0.00592544
Inflammation; infection of eye (except that caused by tuberculosis or sexually transmitteddisease)	Levofloxacin	1.37797	1.12-1.7	0.0130637
Inflammation; infection of eye (except that caused by tuberculosis or sexually transmitteddisease)	Triamterene	1.71755	1.15-2.56	0.0279592
Inflammation; infection of eye (except that caused by tuberculosis or sexually transmitteddisease)	Isosorbide Dinitrate	1.79813	1.13-2.85	0.0398448
Other eye disorders	Lisinopril	1.32039	1.15-1.51	0.000743168
Other eye disorders	Quinapril	1.93324	1.37-2.74	0.00204569
Other eye disorders	Moxifloxacin	1.92384	1.36-2.73	0.00227828
Other eye disorders	Acetazolamide	2.54937	1.53-4.25	0.00293813
Other eye disorders	Mannitol	2.01514	1.36-2.99	0.00376565
Other eye disorders	Brimonidine	1.99917	1.34-2.97	0.00452014
Other eye disorders	Hypromellose	1.8168	1.17-2.83	0.0296097
Other eye disorders	Propranolol	1.68457	1.12-2.54	0.0395069
Conditions associated with dizziness or vertigo	Olmesartan	1.6843	1.26-2.26	0.00371035
Conditions associated with dizziness or vertigo	Carboplatin	2.75131	1.52-4.98	0.00561847
Conditions associated with dizziness or vertigo	Losartan	1.1631	1.04-1.3	0.0269936
Other ear and sense organ disorders	Neomycin	2.65276	1.77-3.97	5.58436e-05
Other ear and sense organ disorders	Quinapril	1.89008	1.44-2.48	8.81779e-05
Other ear and sense organ disorders	Calcipotriene	5.00169	2.12-11.79	0.00227828
Other nervous system disorders	Palonosetron	3.88843	2.5-6.04	1.35684e-07
Other nervous system disorders	Rifaximin	2.30532	1.71-3.12	2.4743e-06
Other nervous system disorders	Aliskiren	3.38681	2.03-5.65	6.97925e-05
Other nervous system disorders	Nortriptyline	2.76674	1.77-4.32	0.000149256
Other nervous system disorders	Amitriptyline	1.64023	1.21-2.23	0.00905086
Other nervous system disorders	Moxifloxacin	1.51067	1.16-1.97	0.0113668
Other nervous system disorders	INSULIN	1.16186	1.05-1.28	0.0148638
Other nervous system disorders	Ropinirole	2.61098	1.37-4.99	0.016342
Other nervous system disorders	Filgrastim	1.90643	1.14-3.2	0.0438538
Coronary atherosclerosis and other heart disease	Colchicine	1.70581	1.33-2.18	0.00037629
Coronary atherosclerosis and other heart disease	INSULIN	1.18762	1.03-1.37	0.0489033
Nonspecific chest pain	Clopidogrel	1.31928	1.14-1.52	0.00165514
Nonspecific chest pain	Sevelamer	1.58498	1.22-2.05	0.0039128
Nonspecific chest pain	Fluvastatin	3.25793	1.63-6.52	0.00573724
Nonspecific chest pain	Milrinone	2.27227	1.37-3.76	0.00816334
Nonspecific chest pain	Pravastatin	1.33829	1.12-1.6	0.00915096
Pulmonary heart disease	Sodium Ascorbate	3.39179	1.7-6.77	0.00410809
Pulmonary heart disease	Furosemide	1.28125	1.09-1.51	0.0156821
Pulmonary heart disease	Milrinone	1.93308	1.2-3.12	0.0261023
Other and ill-defined heart disease	Rivaroxaban	2.6553	1.68-4.2	0.000467907
Other and ill-defined heart disease	Ketamine	1.71078	1.11-2.65	0.0464178
Conduction disorders	Choline	2.32723	1.36-3.99	0.0111527
Cardiac dysrhythmias	Doxazosin	1.52511	1.18-1.97	0.00775371
Congestive heart failure; nonhypertensive	Lopinavir	2.65078	1.47-4.78	0.00737085
Congestive heart failure; nonhypertensive	Sodium sulfate	1.58736	1.19-2.12	0.00961893
Congestive heart failure; nonhypertensive	Terazosin	1.68038	1.21-2.33	0.0104695
Congestive heart failure; nonhypertensive	Isosorbide Dinitrate	1.73334	1.22-2.46	0.0113658
Congestive heart failure; nonhypertensive	INSULIN	1.24796	1.08-1.44	0.0118544
Congestive heart failure; nonhypertensive	Cefotetan	2.56928	1.37-4.84	0.0157279
Congestive heart failure; nonhypertensive	Psyllium	1.64416	1.12-2.42	0.0364829
Acute cerebrovascular disease	Phenytoin	2.08486	1.44-3.01	0.00112532
Peripheral and visceral atherosclerosis	Clonidine	1.42717	1.17-1.74	0.00390189
Other circulatory disease	Paricalcitol	2.48318	1.58-3.91	0.00112078
Other circulatory disease	Propranolol	1.48025	1.13-1.93	0.0170599
Other circulatory disease	Imiquimod	2.02499	1.22-3.35	0.0238607
Phlebitis; thrombophlebitis and thromboembolism	Sevelamer	1.76509	1.32-2.36	0.00144069
Phlebitis; thrombophlebitis and thromboembolism	Alteplase	2.29663	1.34-3.93	0.0124093
Phlebitis; thrombophlebitis and thromboembolism	Lamotrigine	2.05927	1.22-3.48	0.0265169
Hemorrhoids	Metformin	1.24201	1.1-1.41	0.00475501
Other diseases of veins and lymphatics	Spironolactone	1.74044	1.39-2.19	5.12164e-05
Other diseases of veins and lymphatics	Paricalcitol	2.64036	1.6-4.35	0.00150354
Other diseases of veins and lymphatics	Methadone	1.72123	1.29-2.3	0.00244909
Other diseases of veins and lymphatics	Dutasteride	2.63556	1.49-4.67	0.00598204
Other diseases of veins and lymphatics	Vitamin A	2.36355	1.39-4.01	0.00835353
Other diseases of veins and lymphatics	Furosemide	1.32352	1.1-1.59	0.0143498
Heart valve disorders	Influenza virus vaccine	2.20646	1.59-3.06	5.80046e-05
Heart valve disorders	Sevelamer	1.59696	1.27-2.01	0.000999147
Heart valve disorders	Doxorubicin	3.85748	1.92-7.74	0.0016089
Heart valve disorders	Peginterferon alfa-2a	3561.97	19.24-659273.67	0.0113117
Heart valve disorders	Quinapril	1.51022	1.15-1.98	0.0147209
Heart valve disorders	Zinc Sulfate	1.59522	1.15-2.21	0.0206667
Heart valve disorders	Furosemide	1.19981	1.05-1.37	0.022937
Heart valve disorders	Eplerenone	2.11637	1.2-3.72	0.0316373
Heart valve disorders	Fenofibrate	1.29045	1.05-1.59	0.0498897
Peri-; endo-; and myocarditis; cardiomyopathy (except that caused by tuberculosis or sexually transmitted disease)	Sevelamer	1.74652	1.37-2.23	0.000166157
Peri-; endo-; and myocarditis; cardiomyopathy (except that caused by tuberculosis or sexually transmitted disease)	Pegfilgrastim	3.32646	1.79-6.17	0.00152997
Essential hypertension	Simvastatin	1.26657	1.14-1.4	0.000115011
Essential hypertension	INSULIN	1.19849	1.08-1.33	0.0034095
Essential hypertension	Milrinone	2.62813	1.47-4.7	0.00705389
Essential hypertension	Risperidone	1.38251	1.11-1.73	0.0188681
Essential hypertension	Moxifloxacin	1.51139	1.09-2.09	0.0405906
Hypertension with complications and secondary hypertension	Sevelamer	2.89317	2.15-3.89	3.57503e-10
Hypertension with complications and secondary hypertension	Cyclosporine	2.06609	1.31-3.25	0.00972188
Hypertension with complications and secondary hypertension	Sodium sulfate	2.4125	1.34-4.34	0.0154285
Hypertension with complications and secondary hypertension	Pyridoxine	1.90229	1.24-2.92	0.0155626
Pneumonia (except that caused by tuberculosis or sexually transmitted disease)	Carbidopa	2.32571	1.54-3.52	0.000897313
Pneumonia (except that caused by tuberculosis or sexually transmitted disease)	Levalbuterol	2.38903	1.39-4.1	0.0089241
Pneumonia (except that caused by tuberculosis or sexually transmitted disease)	INSULIN	1.23483	1.05-1.45	0.0342421
Other upper respiratory infections	Polysaccharide iron complex	4.42359	2.17-9	0.000600631
Other upper respiratory infections	Fluticasone	1.33769	1.14-1.57	0.00331711
Other upper respiratory infections	Theophylline	3.48043	1.69-7.19	0.00523052
Other upper respiratory infections	Clavulanate	1.44186	1.16-1.79	0.00672143
Other upper respiratory infections	Citalopram	1.46838	1.15-1.87	0.0102425
Other upper respiratory infections	Fluvastatin	2.91136	1.37-6.17	0.021725
Other upper respiratory infections	Influenza virus vaccine	1.5293	1.11-2.11	0.0329076
Chronic obstructive pulmonary disease and bronchiectasis	Lithium Carbonate	2.95459	1.65-5.29	0.00248621
Asthma	Fosamprenavir	3.60365	1.79-7.26	0.0029248
Asthma	Levofloxacin	1.37593	1.15-1.65	0.00414177
Asthma	Pravastatin	1.39485	1.08-1.8	0.0360402
Pleurisy; pneumothorax; pulmonary collapse	Modafinil	3.02732	1.75-5.24	0.00099401
Pleurisy; pneumothorax; pulmonary collapse	Barium Sulfate	1.50775	1.14-1.99	0.0160122
Pleurisy; pneumothorax; pulmonary collapse	Indigotindisulfonate	2.25574	1.22-4.18	0.0329386
Respiratory failure; insufficiency; arrest (adult)	Ipratropium	1.5737	1.37-1.8	1.03332e-08
Respiratory failure; insufficiency; arrest (adult)	Phenobarbital	3.04853	1.85-5.03	0.000230639
Respiratory failure; insufficiency; arrest (adult)	Pyridostigmine	3.57942	1.82-7.04	0.00219022
Respiratory failure; insufficiency; arrest (adult)	Octreotide	1.60632	1.2-2.15	0.00825694
Respiratory failure; insufficiency; arrest (adult)	Palonosetron	1.95375	1.19-3.2	0.0284013
Respiratory failure; insufficiency; arrest (adult)	INSULIN	1.23	1.05-1.44	0.0321735
Other lower respiratory disease	Dabigatran etexilate	1.93226	1.43-2.62	0.000339236
Other lower respiratory disease	Paclitaxel	3.24437	1.71-6.17	0.00291274
Other lower respiratory disease	Albuterol	1.20668	1.08-1.35	0.00501729
Other lower respiratory disease	Magnesium Oxide	1.32874	1.12-1.58	0.00767258
Other lower respiratory disease	Glyburide	1.24237	1.07-1.44	0.016241
Other lower respiratory disease	Tenofovir	1.88859	1.18-3.02	0.0285476
Other lower respiratory disease	Miconazole	1.55604	1.1-2.21	0.0409513
Other upper respiratory disease	Remifentanil	1.47108	1.15-1.88	0.0117721
Other upper respiratory disease	Influenza virus vaccine	1.50755	1.1-2.07	0.0371202
Other upper respiratory disease	Olopatadine	1.78676	1.13-2.83	0.0416561
Esophageal disorders	Simethicone	1.36367	1.17-1.59	0.000992134
Esophageal disorders	Propranolol	1.64001	1.23-2.18	0.00506517
Esophageal disorders	Sucralfate	1.58042	1.13-2.22	0.0289453
Esophageal disorders	Nadolol	1.55531	1.09-2.22	0.043562
Gastritis and duodenitis	Liraglutide	2.5002	1.51-4.13	0.00306277
Gastritis and duodenitis	Lactobacillus	2.86882	1.53-5.4	0.00680011
Gastritis and duodenitis	Sodium Bicarbonate	1.39026	1.13-1.72	0.0116871
Gastritis and duodenitis	Lansoprazole	1.4688	1.12-1.93	0.0231523
Gastritis and duodenitis	Magnesium citrate	1.55903	1.11-2.2	0.0367425
Gastritis and duodenitis	Captopril	1.66449	1.09-2.53	0.0490222
Other disorders of stomach and duodenum	Nadolol	1.91101	1.36-2.69	0.00202796
Other disorders of stomach and duodenum	Benzocaine	1.68648	1.17-2.44	0.0224236
Abdominal hernia	Etravirine	5.81535	2.11-16.01	0.00474907
Diverticulosis and diverticulitis	Fluorouracil	2.52731	1.38-4.62	0.0130723
Diverticulosis and diverticulitis	Dicyclomine	2.75188	1.4-5.42	0.0157279
Other liver diseases	Lactulose	1.40738	1.18-1.68	0.00172166
Other liver diseases	Desmopressin	1.66701	1.27-2.19	0.00241313
Other liver diseases	Nadolol	2.58387	1.51-4.44	0.00431735
Other liver diseases	Nesiritide	3.00816	1.38-6.55	0.0224236
Other liver diseases	Propranolol	1.66271	1.16-2.38	0.0228545
Other liver diseases	Pentamidine	4.565	1.51-13.82	0.0267103
Gastrointestinal hemorrhage	Pantoprazole	1.2155	1.04-1.42	0.0416618
Other gastrointestinal disorders	Carbamide peroxide	2.57959	1.64-4.06	0.000621802
Other gastrointestinal disorders	Amylases	4.59823	2.2-9.61	0.000711828
Other gastrointestinal disorders	Palonosetron	2.27053	1.5-3.44	0.0013014
Other gastrointestinal disorders	Entacapone	2.46408	1.25-4.85	0.0315167
Other gastrointestinal disorders	Sucralfate	1.47313	1.07-2.03	0.0492496
Acute and unspecified renal failure	Spironolactone	1.37522	1.19-1.59	0.000409012
Acute and unspecified renal failure	Captopril	1.78779	1.35-2.37	0.000792357
Acute and unspecified renal failure	INSULIN	1.25761	1.12-1.42	0.00186222
Acute and unspecified renal failure	Loperamide	1.43714	1.17-1.77	0.00493782
Acute and unspecified renal failure	Propranolol	1.33161	1.05-1.68	0.0487399
Chronic kidney disease	INSULIN	1.40224	1.25-1.58	1.05147e-06
Chronic kidney disease	Nifedipine	1.52075	1.3-1.78	9.48591e-06
Chronic kidney disease	Labetalol	1.35508	1.19-1.55	0.000147911
Chronic kidney disease	Calcitriol	1.85251	1.38-2.49	0.000692747
Chronic kidney disease	Ferrous sulfate	1.29557	1.14-1.48	0.00115325
Chronic kidney disease	Indigotindisulfonate	2.65431	1.55-4.55	0.00325775
Chronic kidney disease	Omega-3 Acid Ethyl Esters (USP)	2.47929	1.41-4.36	0.00923022
Chronic kidney disease	Pyridoxine	1.63989	1.15-2.34	0.0242965
Chronic kidney disease	Carvedilol	1.17946	1.04-1.34	0.0324039
Chronic kidney disease	Prochlorperazine	1.40753	1.09-1.82	0.0326833
Chronic kidney disease	Pseudoephedrine	1.43454	1.08-1.91	0.042077
Urinary tract infections	Indigotindisulfonate	8.76994	4.15-18.52	7.40193e-07
Urinary tract infections	Carbidopa	2.19278	1.59-3.02	4.46574e-05
Urinary tract infections	Rabbit anti-human T-lymphocyte globulin	4.32854	1.86-10.09	0.00489774
Urinary tract infections	Hypochlorite	2.22451	1.4-3.53	0.00496501
Urinary tract infections	Warfarin	1.20919	1.07-1.37	0.0143104
Urinary tract infections	Glimepiride	1.2179	1.07-1.39	0.0148638
Urinary tract infections	Rofecoxib	1.82794	1.15-2.91	0.0355764
Other diseases of kidney and ureters	Indigotindisulfonate	3.56181	2.09-6.08	7.42127e-05
Other diseases of kidney and ureters	Rabeprazole	2.00746	1.3-3.11	0.00991257
Other diseases of kidney and ureters	Choline	2.16738	1.33-3.52	0.00996871
Other diseases of kidney and ureters	Ursodeoxycholate	1.52622	1.11-2.11	0.0335857
Other diseases of kidney and ureters	Fluocinonide	1.69676	1.11-2.58	0.0420624
Genitourinary symptoms and ill-defined conditions	Metformin	1.21815	1.13-1.31	6.61493e-06
Genitourinary symptoms and ill-defined conditions	Bismuth subsalicylate	1.84593	1.3-2.62	0.00465538
Genitourinary symptoms and ill-defined conditions	Propoxyphene	2.61806	1.45-4.74	0.00858241
Genitourinary symptoms and ill-defined conditions	Bisoprolol	1.80509	1.11-2.92	0.0475298
Hyperplasia of prostate	Hydrochlorothiazide	1.21633	1.07-1.38	0.0131838
Hyperplasia of prostate	Glimepiride	1.26295	1.08-1.47	0.0144508
Hyperplasia of prostate	Darunavir	2.33487	1.32-4.14	0.0165438
Hyperplasia of prostate	Influenza virus vaccine	1.64028	1.11-2.42	0.0404477
Other male genital disorders	Metformin	1.31229	1.15-1.49	0.000604369
Other male genital disorders	Ketoconazole	1.80931	1.29-2.54	0.00438635
Other male genital disorders	Eszopiclone	2.5349	1.41-4.57	0.0106667
Other male genital disorders	Torsemide	1.93217	1.24-3.01	0.0163046
Other male genital disorders	Ertapenem	2.1548	1.18-3.94	0.0396277
Nonmalignant breast conditions	Cefpodoxime	2.59756	1.66-4.06	0.000435389
Nonmalignant breast conditions	Naproxen	1.55229	1.26-1.91	0.000479795
Nonmalignant breast conditions	Alteplase	3.02397	1.4-6.55	0.0207565
Nonmalignant breast conditions	Bisacodyl	1.25739	1.05-1.51	0.042166
Nonmalignant breast conditions	Olmesartan	1.77211	1.12-2.82	0.045533
Other female genital disorders	Influenza virus vaccine	2.21333	1.24-3.95	0.0267103
Skin and subcutaneous tissue infections	Quinapril	1.94605	1.49-2.54	3.02432e-05
Skin and subcutaneous tissue infections	Aluminum acetate	4.01149	2.09-7.71	0.000474125
Skin and subcutaneous tissue infections	Clindamycin	1.43168	1.16-1.77	0.00627977
Skin and subcutaneous tissue infections	Methadone	1.44259	1.11-1.87	0.0226892
Skin and subcutaneous tissue infections	Azathioprine	1.72868	1.15-2.59	0.0289117
Skin and subcutaneous tissue infections	Voriconazole	2.78827	1.28-6.09	0.03383
Skin and subcutaneous tissue infections	Homatropine	1.39484	1.08-1.8	0.0359054
Skin and subcutaneous tissue infections	Zinc Oxide	1.5853	1.1-2.28	0.0395918
Skin and subcutaneous tissue infections	Zinc Sulfate	1.47131	1.08-2	0.0434521
Other inflammatory condition of skin	Influenza virus vaccine	2.49839	1.68-3.72	0.000131546
Other inflammatory condition of skin	Permethrin	3.56627	1.68-7.56	0.00602748
Other inflammatory condition of skin	Lithium Carbonate	2.91875	1.5-5.7	0.00958984
Other inflammatory condition of skin	Enalapril	1.28512	1.05-1.57	0.0409465
Other inflammatory condition of skin	Benzoyl Peroxide	2.70627	1.21-6.06	0.0454704
Chronic ulcer of skin	Silver Sulfadiazine	2.82686	2.11-3.78	3.67175e-10
Chronic ulcer of skin	Carbidopa	2.70056	1.77-4.12	8.53363e-05
Chronic ulcer of skin	Thiamine	1.57114	1.22-2.03	0.00385456
Chronic ulcer of skin	Collagenase Clostridium histolyticum	2.62928	1.48-4.66	0.00617249
Chronic ulcer of skin	Vitamin A	1.98027	1.19-3.31	0.0313897
Other skin disorders	Influenza virus vaccine	1.6076	1.2-2.15	0.0083254
Other skin disorders	Loratadine	1.34955	1.11-1.64	0.0126457
Osteoarthritis	Valsartan	1.23976	1.06-1.45	0.0252279
Other non-traumatic joint disorders	Gabapentin	1.44435	1.27-1.64	1.24682e-06
Other non-traumatic joint disorders	Lamotrigine	1.86883	1.28-2.74	0.00784742
Other non-traumatic joint disorders	Colchicine	1.44605	1.14-1.84	0.0126153
Other non-traumatic joint disorders	Hydrochlorothiazide	1.14625	1.05-1.25	0.0145964
Other non-traumatic joint disorders	Modafinil	2.30636	1.19-4.48	0.0415382
Other non-traumatic joint disorders	Bupivacaine	1.28744	1.05-1.58	0.048203
Spondylosis; intervertebral disc disorders; other back problems	Cyclobenzaprine	1.97133	1.57-2.47	3.17222e-07
Spondylosis; intervertebral disc disorders; other back problems	Quinapril	1.45555	1.18-1.8	0.00425667
Spondylosis; intervertebral disc disorders; other back problems	Azithromycin	1.21806	1.08-1.37	0.00606841
Spondylosis; intervertebral disc disorders; other back problems	Zolpidem	1.17785	1.05-1.32	0.0208389
Spondylosis; intervertebral disc disorders; other back problems	Influenza virus vaccine	1.52333	1.12-2.07	0.0259996
Spondylosis; intervertebral disc disorders; other back problems	Tetracycline	2.41282	1.23-4.74	0.0346875
Osteoporosis	Alendronate	4.72188	4.72-4.72	0
Osteoporosis	Vitamin D	1.69113	1.33-2.16	0.000370933
Osteoporosis	Pneumococcal capsular polysaccharide type 1 vaccine	3.44457	1.79-6.64	0.00223453
Osteoporosis	Prednisone	1.3472	1.11-1.64	0.0141246
Osteoporosis	Voriconazole	2.65555	1.38-5.12	0.0162222
Osteoporosis	Dalteparin	1.89063	1.15-3.11	0.0385975
Other connective tissue disease	Diclofenac	1.50104	1.2-1.87	0.00265681
Other connective tissue disease	Dexmedetomidine	1.7908	1.23-2.6	0.0116536
Other connective tissue disease	Methadone	1.39913	1.07-1.83	0.043138
Other bone disease and musculoskeletal deformities	Mannitol	1.74192	1.27-2.39	0.00411954
Other bone disease and musculoskeletal deformities	Calcium acetate	1.53932	1.13-2.09	0.0235042
Other bone disease and musculoskeletal deformities	Fosinopril	1.83634	1.13-2.98	0.0424067
Other bone disease and musculoskeletal deformities	Mepivacaine	1.38466	1.06-1.81	0.0485873
Sprains and strains	Imiquimod	2.71627	1.58-4.66	0.00265681
Sprains and strains	Pyridoxine	2.13554	1.34-3.41	0.00869413
Sprains and strains	Glimepiride	1.34407	1.1-1.65	0.0179593
Sprains and strains	Quinapril	1.62541	1.15-2.3	0.0239906
Complication of device; implant or graft	Tacrolimus	3.00265	2.17-4.16	4.46525e-09
Complication of device; implant or graft	Sevelamer	1.63662	1.36-1.98	1.14664e-05
Complication of device; implant or graft	Valganciclovir	3.16571	1.9-5.27	0.000183584
Complication of device; implant or graft	Mepivacaine	1.58686	1.22-2.07	0.00476634
Complication of device; implant or graft	Rifampin	2.90275	1.46-5.78	0.0124093
Complication of device; implant or graft	Thiopental	2.55029	1.37-4.75	0.0148638
Superficial injury; contusion	Influenza virus vaccine	2.09087	1.45-3.01	0.000962227
Superficial injury; contusion	Tropicamide	2.82115	1.67-4.77	0.00126911
Superficial injury; contusion	Warfarin	1.2869	1.11-1.49	0.00598204
Superficial injury; contusion	Azithromycin	1.25405	1.09-1.45	0.0109986
Superficial injury; contusion	Ibuprofen	1.2346	1.06-1.44	0.0259308
Syncope	Levalbuterol	1.99862	1.16-3.44	0.0390673
Syncope	Cetylpyridinium	1.89077	1.13-3.15	0.0439751
Fever of unknown origin	Mesalamine	2.92595	1.8-4.75	0.000237836
Fever of unknown origin	Paclitaxel	2.87413	1.68-4.93	0.001427
Fever of unknown origin	Phenobarbital	2.80484	1.41-5.59	0.0154637
Fever of unknown origin	Zinc Oxide	1.74779	1.14-2.68	0.0347881
Nausea and vomiting	Cisplatin	4.82725	2.89-8.07	1.6251e-07
Nausea and vomiting	Simethicone	1.24719	1.08-1.44	0.0146278
Nausea and vomiting	Darbepoetin alfa	1.52832	1.12-2.09	0.0283906
Abdominal pain	Diatrizoate	2.07017	1.51-2.84	0.000144482
Abdominal pain	Cetylpyridinium	1.75641	1.26-2.45	0.00616664
Abdominal pain	Paricalcitol	1.9215	1.3-2.84	0.00658736
Abdominal pain	Lipase	1.91111	1.28-2.86	0.00927076
Abdominal pain	Promethazine	1.74124	1.23-2.47	0.0102425
Abdominal pain	Cefotetan	1.9507	1.27-2.99	0.0110971
Abdominal pain	Chlordiazepoxide	1.64982	1.18-2.31	0.0159695
Abdominal pain	Dicyclomine	2.50781	1.28-4.91	0.0269418
Abdominal pain	Influenza virus vaccine	1.54758	1.1-2.18	0.0382144
Malaise and fatigue	Palonosetron	2.38846	1.77-3.22	6.23193e-07
Malaise and fatigue	Phenytoin	1.53432	1.27-1.85	0.000131546
Malaise and fatigue	Influenza virus vaccine	1.7124	1.3-2.25	0.00131194
Malaise and fatigue	Propranolol	1.45691	1.18-1.8	0.00375958
Malaise and fatigue	Bortezomib	2.87087	1.56-5.28	0.00488335
Malaise and fatigue	Spironolactone	1.24297	1.09-1.42	0.00767258
Malaise and fatigue	Ergocalciferol	1.21061	1.07-1.36	0.00920137
Malaise and fatigue	Pyridostigmine	2.24099	1.33-3.78	0.0124093
Malaise and fatigue	Alteplase	1.68137	1.19-2.37	0.0142232
Malaise and fatigue	Ramipril	1.25506	1.07-1.48	0.0249349
Malaise and fatigue	Potassium citrate	2.08061	1.16-3.72	0.0411204
Allergic reactions	Tretinoin	10.6404	5.21-21.75	1.05229e-08
Allergic reactions	Influenza virus vaccine	2.49059	1.8-3.45	1.79934e-06
Allergic reactions	Tenofovir	1.93765	1.25-3	0.0147209
Allergic reactions	Olanzapine	1.88715	1.13-3.15	0.0452385
