## Supplemental Table 7 for "Identification and genetic validation of drug-comorbidity interactions in type 2 diabetes using data-driven disease trajectory analysis"

### Sheet: Sheet1
A
Disease (CCS)	T2D Medication in Table 1B	Protective Medication	HR	95% CI	P value
Retinal detachments; defects; vascular occlusion; and retinopathy	Glipizide	Aluminum (INa)	0.228896	0.06-0.94	0.04017
		Ibuprofen	0.551841	0.37-0.82	0.00293185
		Lidocaine	0.62863	0.43-0.93	0.0201077
		Clopidogrel	0.682797	0.49-0.95	0.0239536
	INSULIN	Psyllium	0.26396	0.11-0.64	0.0033498
		Aluminum (INa)	0.381757	0.21-0.69	0.0015502
		Hydroxyzine	0.57141	0.35-0.93	0.0232373
		Calcium	0.611165	0.45-0.83	0.0018863
		Lidocaine	0.638806	0.5-0.81	0.000256777
		Ibuprofen	0.689945	0.54-0.87	0.00213345
		Clopidogrel	0.768052	0.63-0.94	0.0094215
Chronic kidney disease	INSULIN	Naproxen	0.576721	0.39-0.86	0.00696095
		Sodium phosphate	0.60559	0.45-0.81	0.000586386
		Acetaminophen	0.628568	0.55-0.72	1.4162e-10
		Metformin	0.638554	0.56-0.73	3.65588e-11
		Levetiracetam	0.656165	0.44-0.97	0.0352281
		Ondansetron	0.698993	0.59-0.82	1.41162e-05
		Hydrocortisone	0.710118	0.58-0.87	0.00099473
Coronary atherosclerosis and other heart disease	INSULIN	Atovaquone	0.302363	0.11-0.82	0.019084
		Pseudoephedrine	0.443265	0.24-0.81	0.00764431
		Cholecalciferol	0.546174	0.36-0.83	0.00498109
		Diclofenac	0.586186	0.34-1	0.0488574
		Potassium phosphate	0.625555	0.45-0.87	0.00479207
		Metformin	0.683902	0.58-0.81	6.27757e-06
		Iron	0.692786	0.53-0.91	0.00830597
B
Disease (CCS)	T2D Medication in Table 1A	Protective Medication	HR	95% CI	P value
Delirium, dementia, and amnestic and other cognitive disorders	Metformin	Hydromorphone	0.52724	0.35-0.79	0.00166914
		Phenylephrine	0.574786	0.4-0.84	0.00377437
		Gabapentin	0.600949	0.43-0.83	0.00208954
		Ondansetron	0.633825	0.46-0.87	0.00488186
		Atorvastatin	0.763347	0.59-1	0.0463424
Chronic kidney disease	Metformin	Naproxen	0.650597	0.46-0.92	0.0139182
		Ondansetron	0.688979	0.54-0.87	0.0020223
Coronary atherosclerosis and other heart disease		Pseudoephedrine	0.464122	0.26-0.82	0.00795914
		Iron	0.565591	0.39-0.82	0.00254651
C
T2D Medication with Risk	ICD-9 Code	Disease (ICD-9)	OR	95% CI	P value
Metformin	268.9	Unspecified vitamin D deficiency	1.57111	1.4-1.77	6.57118e-14
Metformin	266.2	Other B-complex deficiencies	1.36265	1.14-1.63	0.00078338
Repaglinide	263.9	Unspecified protein-calorie malnutrition	1.75315	1.16-2.66	0.0082213
Nateglinide	268.9	Unspecified vitamin D deficiency	2.21137	1.15-4.26	0.017546
Glyburide	266.2	Other B-complex deficiencies	1.56669	1.03-2.38	0.03493
(A) Significant additive effects in each subgroup of T2D patients taking a T2D medication in Table 1B. All medications in Table 1A were tested for each comorbidity, except for ‘Nutritional deficiencies’ (see Methods). (B) Significant additive effects in each subgroup of T2D patients taking a T2D medication in Table 1A. All medications in Table 1A were tested across each comorbidity in Table 1. (C…
a Ingredient.
