## Supplemental Table 9 for "Identification and genetic validation of drug-comorbidity interactions in type 2 diabetes using data-driven disease trajectory analysis"

### Sheet: Sheet1
Disease	Medication	Gene	rs_id	Location (chr:pos_ref/alt)	OR	95% CI	P value
Retinal detachments; defects; vascular occlusion; and retinopathy	Calcium	S100A2	1:153534027_C/T	1:153534027_C/T	1.349	1.03-1.76	0.02736
Retinal detachments; defects; vascular occlusion; and retinopathy	Calcium	SPTBN1	2:54684557_A/A	2:54684557_A/A	0.5957	0.41-0.86	0.005533
Retinal detachments; defects; vascular occlusion; and retinopathy	Calcium	SPTBN1	rs11892340	2:54708500_T/C	1.519	1.05-2.19	0.02481
Retinal detachments; defects; vascular occlusion; and retinopathy	Calcium	ATP2C1	rs3773814	3:130715748_A/C	0.6001	0.36-0.99	0.04554
Retinal detachments; defects; vascular occlusion; and retinopathy	Calcium	CP	3:148930285_G/T	3:148930285_G/T	3.607	1.69-7.69	0.0008906
Retinal detachments; defects; vascular occlusion; and retinopathy	Calcium	CP	3:148899821_T/C	3:148899821_T/C	3.008	1.25-7.25	0.01413
Retinal detachments; defects; vascular occlusion; and retinopathy	Calcium	TFRC	rs9859401	3:195800603_C/A	1.323	1.05-1.67	0.01762
Retinal detachments; defects; vascular occlusion; and retinopathy	Calcium	TFRC	3:195800547_C/T	3:195800547_C/T	1.307	1.04-1.65	0.02257
Retinal detachments; defects; vascular occlusion; and retinopathy	Calcium	CAST	5:96028860_A/A	5:96028860_A/A	0.7752	0.62-0.97	0.02703
Retinal detachments; defects; vascular occlusion; and retinopathy	Calcium	CAST	rs27429	5:96094973_A/C	0.3644	0.13-0.98	0.04657
Retinal detachments; defects; vascular occlusion; and retinopathy	Calcium	CACNA1C	rs2238090	12:2683332_A/G	1.497	1.18-1.9	0.0008066
Retinal detachments; defects; vascular occlusion; and retinopathy	Calcium	CACNA1C	rs2238092	12:2723266_G/G	0.6606	0.52-0.85	0.0009685
Retinal detachments; defects; vascular occlusion; and retinopathy	Calcium	CACNA1C	rs10848677	12:2700212_G/A	1.456	1.13-1.87	0.003181
Retinal detachments; defects; vascular occlusion; and retinopathy	Calcium	CACNA1C	rs10774048	12:2562541_T/T	1.539	1.14-2.08	0.005137
Retinal detachments; defects; vascular occlusion; and retinopathy	Calcium	CACNA1C	rs11832738	12:2690702_G/G	0.7326	0.58-0.93	0.008967
Retinal detachments; defects; vascular occlusion; and retinopathy	Calcium	CACNA1C	12:2402246_A/A	12:2402246_A/A	1.446	1.09-1.92	0.0108
Retinal detachments; defects; vascular occlusion; and retinopathy	Calcium	CACNA1C	rs2238023	12:2202537_T/C	0.6297	0.44-0.9	0.01082
Retinal detachments; defects; vascular occlusion; and retinopathy	Calcium	CACNA1C	rs1860094	12:2587318_T/T	1.362	1.07-1.73	0.012
Retinal detachments; defects; vascular occlusion; and retinopathy	Calcium	CACNA1C	rs2283318	12:2610641_G/G	1.362	1.07-1.74	0.01241
Retinal detachments; defects; vascular occlusion; and retinopathy	Calcium	CACNA1C	rs2239097	12:2619477_T/T	1.34	1.05-1.71	0.01799
Retinal detachments; defects; vascular occlusion; and retinopathy	Calcium	CACNA1C	rs4765882	12:2175651_C/T	1.381	1.05-1.82	0.02176
Retinal detachments; defects; vascular occlusion; and retinopathy	Calcium	CACNA1C	rs4765700	12:2685132_C/C	0.7194	0.54-0.95	0.02231
Retinal detachments; defects; vascular occlusion; and retinopathy	Calcium	CACNA1C	rs7297992	12:2171649_A/G	0.7361	0.56-0.96	0.02334
Retinal detachments; defects; vascular occlusion; and retinopathy	Calcium	CACNA1C	rs1990240	12:2639256_G/A	0.7705	0.61-0.97	0.02821
Retinal detachments; defects; vascular occlusion; and retinopathy	Calcium	CACNA1C	rs2370596	12:2666348_A/A	0.7719	0.61-0.97	0.02889
Retinal detachments; defects; vascular occlusion; and retinopathy	Calcium	CACNA1C	rs2239094	12:2610538_A/G	0.7668	0.6-0.98	0.03064
Retinal detachments; defects; vascular occlusion; and retinopathy	Calcium	CACNA1C	rs2239056	12:2468195_C/T	1.618	1.05-2.5	0.03081
Retinal detachments; defects; vascular occlusion; and retinopathy	Calcium	CACNA1C	rs2239117	12:2651408_G/G	0.7751	0.61-0.98	0.03205
Retinal detachments; defects; vascular occlusion; and retinopathy	Calcium	CACNA1C	12:2742849_A/G	12:2742849_A/G	3.674	1.11-12.17	0.03323
Retinal detachments; defects; vascular occlusion; and retinopathy	Calcium	CACNA1C	rs2239084	12:2577104_A/A	1.309	1.01-1.69	0.04
Retinal detachments; defects; vascular occlusion; and retinopathy	Calcium	CACNA1C	rs7957163	12:2805632_C/A	0.7525	0.57-0.99	0.04185
Retinal detachments; defects; vascular occlusion; and retinopathy	Calcium	CACNA1C	rs2108570	12:2421588_A/A	1.387	1.01-1.9	0.04264
Retinal detachments; defects; vascular occlusion; and retinopathy	Calcium	CACNA1C	rs2239087	12:2586645_T/T	1.273	1-1.62	0.04997
Retinal detachments; defects; vascular occlusion; and retinopathy	Calcium	CALM1	rs1058903	14:90873798_C/T	1.381	1.02-1.87	0.0362
Retinal detachments; defects; vascular occlusion; and retinopathy	Hydroxyzine	HRH1	3:11302884_G/A	3:11302884_G/A	1.304	1.03-1.65	0.02809
Retinal detachments; defects; vascular occlusion; and retinopathy	Hydroxyzine	HRH1	rs17034071	3:11211338_C/T	1.494	1.01-2.22	0.04691
Retinal detachments; defects; vascular occlusion; and retinopathy	Ibuprofen	PTGS2	rs689468	1:186641265_C/T	2.785	1.42-5.45	0.00277
Retinal detachments; defects; vascular occlusion; and retinopathy	Ibuprofen	PPARG	rs7614873	3:12391809_T/G	0.552	0.33-0.93	0.02687
Retinal detachments; defects; vascular occlusion; and retinopathy	Ibuprofen	PPARG	rs2972164	3:12334416_T/C	1.287	1.01-1.64	0.04024
Retinal detachments; defects; vascular occlusion; and retinopathy	Ibuprofen	PPARG	rs7638903	3:12383714_G/A	0.6939	0.48-1	0.04956
Retinal detachments; defects; vascular occlusion; and retinopathy	Ibuprofen	PLAT	rs2070713	8:42045655_C/T	1.321	1.02-1.71	0.03515
Retinal detachments; defects; vascular occlusion; and retinopathy	Ibuprofen	PLAT	8:42044954_G/A	8:42044954_G/A	1.271	1.01-1.6	0.03903
Retinal detachments; defects; vascular occlusion; and retinopathy	Ibuprofen	PTGS1	9:125143973_C/A	9:125143973_C/A	2.167	1.21-3.88	0.009326
Retinal detachments; defects; vascular occlusion; and retinopathy	Ibuprofen	SLC15A1	rs4772128	13:99385553_G/A	2.194	1.21-3.97	0.009403
Retinal detachments; defects; vascular occlusion; and retinopathy	Ibuprofen	SLC15A1	rs1289389	13:99336290_C/T	1.422	1.06-1.91	0.01888
Retinal detachments; defects; vascular occlusion; and retinopathy	Ibuprofen	SLC15A1	rs2297319	13:99361959_G/A	0.7408	0.57-0.96	0.0247
Retinal detachments; defects; vascular occlusion; and retinopathy	Ibuprofen	SLC15A1	rs2263235	13:99344044_T/T	1.461	1.04-2.04	0.02667
Retinal detachments; defects; vascular occlusion; and retinopathy	Ibuprofen	SLC15A1	rs950905	13:99340037_C/T	0.7313	0.55-0.97	0.03005
Retinal detachments; defects; vascular occlusion; and retinopathy	Ibuprofen	SLC15A1	rs8187832	13:99340771_G/A	0.6782	0.47-0.99	0.04341
Retinal detachments; defects; vascular occlusion; and retinopathy	Ibuprofen	BCL2	rs8085707	18:60929780_T/T	0.7156	0.55-0.93	0.013
Retinal detachments; defects; vascular occlusion; and retinopathy	Ibuprofen	BCL2	rs2849382	18:60976193_A/G	1.582	1.09-2.29	0.01486
Retinal detachments; defects; vascular occlusion; and retinopathy	Ibuprofen	BCL2	rs1982673	18:60798015_A/C	0.6692	0.47-0.95	0.02352
Retinal detachments; defects; vascular occlusion; and retinopathy	Ibuprofen	BCL2	rs8089538	18:60943551_A/G	1.307	1.03-1.65	0.02533
Retinal detachments; defects; vascular occlusion; and retinopathy	Ibuprofen	BCL2	rs4987768	18:60904517_C/A	0.7618	0.59-0.98	0.03753
Retinal detachments; defects; vascular occlusion; and retinopathy	Ibuprofen	THBD	20:23028638_C/G	20:23028638_C/G	2.849	1.3-6.25	0.009051
Retinal detachments; defects; vascular occlusion; and retinopathy	Ibuprofen	PPARA	rs4253699	22:46585440_T/C	0.6756	0.51-0.89	0.006182
Retinal detachments; defects; vascular occlusion; and retinopathy	Ibuprofen	PPARA	rs4253755	22:46615376_G/A	0.3866	0.2-0.76	0.006314
Retinal detachments; defects; vascular occlusion; and retinopathy	Ibuprofen	PPARA	rs4253711	22:46595033_G/A	0.6068	0.42-0.87	0.00726
Chronic kidney disease	Metformin	PRKAB1	rs278145	12:120112099_C/T	0.7543	0.59-0.97	0.02507
Chronic kidney disease	Metformin	PRKAB1	rs17408578	12:120117381_G/T	1.546	1.04-2.29	0.03014
Chronic kidney disease	Metformin	PRKAB1	12:120110169_G/A	12:120110169_G/A	1.913	1.01-3.61	0.04562
Chronic kidney disease	Naproxen	PTGS1	rs9233	9:125157718_T/G	1.601	1.01-2.54	0.04601
Chronic kidney disease	Ondansetron	HTR4	rs7737338	5:148025070_T/C	0.7837	0.64-0.95	0.01456
Chronic kidney disease	Ondansetron	HTR4	rs2068190	5:148007013_G/A	0.8118	0.68-0.97	0.02562
Chronic kidney disease	Ondansetron	HTR4	rs13182913	5:147995605_T/C	0.777	0.61-0.99	0.0429
Chronic kidney disease	Ondansetron	HTR4	5:147862818_C/T	5:147862818_C/T	0.5494	0.3-1	0.04898
Chronic kidney disease	Ondansetron	OPRM1	6:154567863_C/T	6:154567863_C/T	2.095	1.43-3.07	0.0001551
Chronic kidney disease	Ondansetron	OPRM1	rs7759388	6:154567676_G/A	1.516	1.18-1.95	0.001274
Chronic kidney disease	Ondansetron	HTR3A	rs948983	11:113855977_C/T	0.6992	0.51-0.96	0.02641
Chronic kidney disease	Ondansetron	HTR3A	rs1176722	11:113848474_G/A	0.7227	0.52-1	0.04652
Coronary atherosclerosis and other heart disease	Cholecalciferol	VDR	rs4760648	12:48280665_C/C	0.8495	0.75-0.96	0.008757
Coronary atherosclerosis and other heart disease	Cholecalciferol	VDR	12:48238728_G/A	12:48238728_G/A	4	1.36-11.75	0.01169
Coronary atherosclerosis and other heart disease	Cholecalciferol	VDR	rs886441	12:48262964_G/G	1.167	1.02-1.33	0.02215
Coronary atherosclerosis and other heart disease	Diclofenac	KCNQ3	rs10092367	8:133247202_T/C	0.7549	0.63-0.91	0.002528
Coronary atherosclerosis and other heart disease	Diclofenac	KCNQ3	rs16904657	8:133331038_A/G	0.6691	0.48-0.93	0.01637
Coronary atherosclerosis and other heart disease	Diclofenac	KCNQ3	rs2673555	8:133476806_T/C	0.8198	0.69-0.97	0.0221
Coronary atherosclerosis and other heart disease	Diclofenac	KCNQ3	rs2597331	8:133427940_G/A	0.852	0.73-0.99	0.04255
Coronary atherosclerosis and other heart disease	Diclofenac	ALOX5	rs11239505	10:45882741_A/G	1.167	1-1.36	0.04374
Coronary atherosclerosis and other heart disease	Diclofenac	SCN4A	17:62050048_G/A	17:62050048_G/A	2.335	1.15-4.74	0.01874
Coronary atherosclerosis and other heart disease	Diclofenac	KCNQ2	rs4809557	20:62064562_A/G	1.14	1-1.29	0.04338
Coronary atherosclerosis and other heart disease	Hydromorphone	OPRD1	rs2236861	1:29139756_G/A	0.817	0.69-0.97	0.02265
Coronary atherosclerosis and other heart disease	Hydromorphone	OPRD1	kgp15157315	1:29183777_A/G	0.4497	0.21-0.96	0.03953
Coronary atherosclerosis and other heart disease	Hydromorphone	OPRM1	rs7759388	6:154567676_G/A	1.297	1.08-1.56	0.0064
Coronary atherosclerosis and other heart disease	Hydromorphone	OPRM1	rs6935927	6:154560337_T/C	1.141	1.01-1.29	0.04004
Coronary atherosclerosis and other heart disease	Hydromorphone	OPRK1	rs997917	8:54152378_T/T	0.8631	0.76-0.99	0.03014
Coronary atherosclerosis and other heart disease	Hydromorphone	OPRK1	rs7836120	8:54157539_T/C	1.165	1.01-1.34	0.03589
Coronary atherosclerosis and other heart disease	Hydromorphone	OPRK1	rs10111937	8:54160092_C/C	0.8664	0.76-0.99	0.03923
Coronary atherosclerosis and other heart disease	Iron	EGLN1	rs508618	1:231532312_G/G	0.8466	0.72-0.99	0.04274
Coronary atherosclerosis and other heart disease	Iron	CP	3:148899821_T/C	3:148899821_T/C	2.137	1.04-4.4	0.03936
Coronary atherosclerosis and other heart disease	Iron	TF	rs8177271	3:133482230_G/A	0.8445	0.73-0.98	0.02328
Coronary atherosclerosis and other heart disease	Iron	TF	rs1525889	3:133490033_A/C	0.8473	0.73-0.98	0.02433
Coronary atherosclerosis and other heart disease	Iron	TF	rs1358024	3:133484188_C/T	0.79	0.64-0.98	0.02842
Coronary atherosclerosis and other heart disease	Iron	TF	rs3811658	3:133476852_C/T	0.8534	0.74-0.99	0.03293
Coronary atherosclerosis and other heart disease	Iron	TF	rs4428180	3:133466374_A/G	1.189	1.01-1.4	0.03925
Coronary atherosclerosis and other heart disease	Pseudoephedrine	ATF6	rs16843981	1:161747600_G/A	0.5858	0.35-0.99	0.04614
Coronary atherosclerosis and other heart disease	Pseudoephedrine	SLC6A3	rs27048	5:1412645_C/T	0.8656	0.76-0.99	0.02895
Coronary atherosclerosis and other heart disease	Pseudoephedrine	SLC6A3	5:1412251_T/C	5:1412251_T/C	1.154	1.01-1.31	0.02934
Coronary atherosclerosis and other heart disease	Pseudoephedrine	SLC6A3	rs3776512	5:1407116_G/A	1.239	1.02-1.5	0.03068
Coronary atherosclerosis and other heart disease	Pseudoephedrine	ADRA1A	rs2036107	8:26701444_G/G	1.205	1.05-1.38	0.006563
Coronary atherosclerosis and other heart disease	Pseudoephedrine	ADRA1A	rs498194	8:26703221_C/C	1.201	1.04-1.38	0.01042
Coronary atherosclerosis and other heart disease	Pseudoephedrine	ADRA1A	rs13274679	8:26701818_C/T	0.7351	0.57-0.95	0.02009
Coronary atherosclerosis and other heart disease	Pseudoephedrine	ADRA1A	8:26721888_A/C	8:26721888_A/C	0.6178	0.39-0.97	0.035
Coronary atherosclerosis and other heart disease	Pseudoephedrine	ADRA1A	rs12674917	8:26617129_A/G	1.214	1.01-1.45	0.03572
Coronary atherosclerosis and other heart disease	Pseudoephedrine	ADRA1A	rs10093667	8:26704875_G/T	1.246	1.01-1.54	0.04107
Coronary atherosclerosis and other heart disease	Pseudoephedrine	ADRA1A	rs11782159	8:26712981_A/A	1.141	1-1.3	0.04192
Coronary atherosclerosis and other heart disease	Pseudoephedrine	ADRB1	10:115805056_G/G	10:115805056_G/G	0.8503	0.74-0.97	0.01932
Coronary atherosclerosis and other heart disease	Pseudoephedrine	SLC6A2	rs17307096	16:55694283_T/T	0.833	0.73-0.95	0.005225
Coronary atherosclerosis and other heart disease	Pseudoephedrine	SLC6A2	rs17841327	16:55694253_A/A	0.8505	0.75-0.97	0.01336
Coronary atherosclerosis and other heart disease	Pseudoephedrine	SLC6A2	rs41154	16:55702706_A/G	1.159	1.02-1.32	0.02654
Coronary atherosclerosis and other heart disease	Pseudoephedrine	SLC6A2	rs36011	16:55731044_G/A	1.382	1.04-1.84	0.02808
Coronary atherosclerosis and other heart disease	Pseudoephedrine	SLC6A2	rs36013	16:55725541_A/G	1.289	1.02-1.62	0.03043
Coronary atherosclerosis and other heart disease	Pseudoephedrine	SLC6A2	rs36024	16:55706391_A/A	0.8764	0.78-0.99	0.03531
Coronary atherosclerosis and other heart disease	Pseudoephedrine	NFATC1	rs9783880	18:77217362_C/T	0.6545	0.45-0.95	0.02567
Coronary atherosclerosis and other heart disease	Pseudoephedrine	NFATC1	rs2002311	18:77173979_A/G	0.8757	0.77-1	0.04502
Coronary atherosclerosis and other heart disease	Pseudoephedrine	GRIN3B	rs4807395	19:1002847_A/A	1.171	1.02-1.34	0.02038
Coronary atherosclerosis and other heart disease	Timolol	ADRB1	10:115805056_G/G	10:115805056_G/G	0.8503	0.74-0.97	0.01932
Acute cerebrovascular disease	Bacitracin	IDE	rs11187025	10:94257976_C/T	1.478	1.07-2.05	0.01871
Acute cerebrovascular disease	Bacitracin	IDE	rs12264682	10:94322427_C/A	1.695	1.04-2.75	0.03264
Acute cerebrovascular disease	Bacitracin	IDE	rs7896688	10:94211896_G/A	0.4779	0.23-0.99	0.04557
Acute cerebrovascular disease	Ondansetron	HTR4	5:147842353_T/C	5:147842353_T/C	1.57	1.2-2.06	0.001092
Acute cerebrovascular disease	Ondansetron	HTR4	rs6580550	5:147856232_T/T	0.6415	0.49-0.85	0.001848
Acute cerebrovascular disease	Ondansetron	HTR4	rs12374521	5:147836880_C/T	0.6392	0.48-0.86	0.002963
Acute cerebrovascular disease	Ondansetron	HTR4	5:147845815_A/C	5:147845815_A/C	1.464	1.12-1.91	0.004874
Acute cerebrovascular disease	Ondansetron	HTR4	rs10075211	5:147839537_T/T	0.6736	0.5-0.9	0.007938
Acute cerebrovascular disease	Ondansetron	HTR4	rs12152801	5:147908345_T/G	1.49	1.08-2.05	0.01391
Acute cerebrovascular disease	Ondansetron	HTR4	rs10037493	5:147854970_C/T	1.382	1.07-1.79	0.01434
Acute cerebrovascular disease	Ondansetron	HTR4	rs7733088	5:147856333_G/A	1.38	1.06-1.8	0.01641
Acute cerebrovascular disease	Ondansetron	HTR4	rs3995091	5:147849759_G/G	0.7438	0.57-0.97	0.03167
Acute cerebrovascular disease	Ondansetron	OPRM1	rs12208947	6:154491137_G/A	1.567	1.15-2.13	0.003925
Acute cerebrovascular disease	Ondansetron	OPRM1	rs650825	6:154428537_G/A	1.422	1.03-1.96	0.03089
Acute cerebrovascular disease	Ondansetron	OPRM1	6:154428666_C/T	6:154428666_C/T	1.39	1.01-1.92	0.04488
Acute cerebrovascular disease	Ondansetron	OPRM1	rs509544	6:154368786_T/C	1.385	1-1.92	0.04904
Acute cerebrovascular disease	Repaglinide	PPARG	rs3112394	3:12353303_C/T	4.271	1.98-9.23	0.0002226
Acute cerebrovascular disease	Repaglinide	PPARG	rs3105364	3:12468690_A/G	3.507	1.63-7.52	0.001271
Acute cerebrovascular disease	Repaglinide	PPARG	rs7646510	3:12363358_A/G	0.2948	0.09-0.94	0.03817
Acute cerebrovascular disease	Repaglinide	PPARG	rs17036321	3:12384599_T/C	0.388	0.16-0.96	0.03975
Acute cerebrovascular disease	Repaglinide	ABCC8	rs722341	11:17473146_G/A	0.3029	0.13-0.69	0.004574
Acute cerebrovascular disease	Repaglinide	ABCC8	rs2283255	11:17495051_A/A	0.7305	0.55-0.97	0.03013
Acute cerebrovascular disease	Sitagliptin	DPP4	rs2268889	2:162885110_C/T	1.424	1.09-1.87	0.01062
Acute cerebrovascular disease	Sitagliptin	DPP4	rs16822665	2:162901327_C/T	1.379	1.04-1.83	0.02735
Acute cerebrovascular disease	Sitagliptin	DPP4	rs3788976	2:162921135_G/A	0.7434	0.56-0.98	0.03861
Acute cerebrovascular disease	Succinylcholine	CHRM3	rs10926008	1:240062123_A/G	1.431	1.09-1.89	0.01088
Acute cerebrovascular disease	Succinylcholine	CHRM3	rs1578180	1:239982638_G/A	0.6826	0.48-0.97	0.0354
Acute cerebrovascular disease	Succinylcholine	CHRM3	rs685960	1:239924486_G/G	1.365	1.02-1.83	0.03816
Acute cerebrovascular disease	Succinylcholine	CHRM2	rs10242859	7:136685971_G/A	1.858	1.18-2.93	0.00762
Acute cerebrovascular disease	Succinylcholine	CHRM2	rs420817	7:136687403_C/T	0.7435	0.56-0.98	0.03468
Acute cerebrovascular disease	Succinylcholine	CHRM2	rs10267949	7:136597265_C/T	1.491	1.01-2.21	0.04578
Acute cerebrovascular disease	Succinylcholine	CHRM1	rs2075748	11:62688269_C/T	1.807	1.27-2.57	0.001037
Acute cerebrovascular disease	Succinylcholine	CHRNA10	11:3687429_G/A	11:3687429_G/A	3.298	1.25-8.69	0.01578
Acute cerebrovascular disease	Succinylcholine	CHRNA7	rs8033518	15:32381609_G/A	0.6124	0.38-0.99	0.04663
Neoplasms excl. benign	Azithromycin	PADI4	rs6683201	1:17681277_T/T	1.332	1.08-1.64	0.007323
Neoplasms excl. benign	Azithromycin	PADI4	1:17668609_C/T	1:17668609_C/T	1.462	1.06-2.02	0.02047
Neoplasms excl. benign	Bacitracin	IDE	rs551266	10:94222624_C/C	1.541	1.23-1.93	0.0001696
Neoplasms excl. benign	Bacitracin	IDE	10:94291530_T/A	10:94291530_T/A	2.619	1.32-5.2	0.005981
Neoplasms excl. benign	Bacitracin	IDE	rs11187061	10:94305409_T/T	1.37	1.08-1.73	0.008404
Neoplasms excl. benign	Bacitracin	IDE	rs4646957	10:94229912_C/C	1.229	1.03-1.46	0.02139
Neoplasms excl. benign	Betamethasone	NR3C1	5:142779317_T/C	5:142779317_T/C	2.888	1.47-5.68	0.002111
Neoplasms excl. benign	Betamethasone	NR3C1	rs4607376	5:142796532_A/G	1.278	1.07-1.53	0.007453
Neoplasms excl. benign	Betamethasone	NR3C1	rs12653301	5:142798757_G/A	0.7736	0.64-0.93	0.007465
Neoplasms excl. benign	Betamethasone	NR3C1	rs7701443	5:142792650_A/G	1.229	1.03-1.46	0.01876
Neoplasms excl. benign	Betamethasone	NR3C1	rs4912912	5:142807150_T/C	1.213	1.01-1.46	0.04039
Neoplasms excl. benign	Betamethasone	NR3C1	rs6877893	5:142727193_G/G	0.8336	0.7-0.99	0.04307
Neoplasms excl. benign	Betamethasone	NR3C1	rs10477205	5:142712597_G/A	2.57	1.02-6.47	0.04513
Neoplasms excl. benign	Ketorolac	PTGS1	9:125133507_C/T	9:125133507_C/T	1.428	1.07-1.9	0.015
Neoplasms excl. benign	Lidocaine	SCN9A	rs3924001	2:167136589_G/A	1.284	1.08-1.53	0.004404
Neoplasms excl. benign	Lidocaine	SCN9A	rs13402180	2:167144995_T/C	1.283	1.08-1.52	0.00451
Neoplasms excl. benign	Lidocaine	SCN9A	kgp14198119	2:167090918_T/G	1.478	1.11-1.97	0.00764
Neoplasms excl. benign	Lidocaine	SCN9A	kgp7254185	2:167227697_C/G	0.8118	0.67-0.99	0.04045
Neoplasms excl. benign	Lidocaine	SCN9A	rs16851935	2:167196541_A/G	1.29	1.01-1.65	0.04481
Neoplasms excl. benign	Lidocaine	SCN5A	3:38674699_G/A	3:38674699_G/A	0.5388	0.33-0.88	0.01422
Neoplasms excl. benign	Lidocaine	EGFR	rs17172446	7:55202598_G/A	0.7438	0.61-0.91	0.004634
Neoplasms excl. benign	Lidocaine	EGFR	rs759159	7:55179400_T/G	0.8157	0.68-0.97	0.02341
Neoplasms excl. benign	Lidocaine	EGFR	rs13244925	7:55192256_A/C	0.8212	0.69-0.98	0.02741
Neoplasms excl. benign	Lidocaine	EGFR	rs3735061	7:55163867_G/A	2.574	1.08-6.13	0.03278
Neoplasms excl. benign	Lidocaine	EGFR	rs759160	7:55181442_G/G	1.208	1.01-1.45	0.04072
Neoplasms excl. benign	Lidocaine	SCN4A	17:62028920_C/G	17:62028920_C/G	2.607	1.33-5.1	0.005132
Neoplasms excl. benign	Lidocaine	SCN4A	rs12386045	17:62030049_C/T	0.6118	0.41-0.91	0.01561
Neoplasms excl. benign	Lidocaine	SCN4A	rs2302236	17:62048467_A/A	0.7645	0.59-0.98	0.03608
Neoplasms excl. benign	Oxycodone	OPRM1	rs4870266	6:154368998_G/A	1.637	1.16-2.32	0.005521
Neoplasms excl. benign	Oxycodone	OPRM1	rs9479796	6:154563653_T/G	1.265	1.06-1.51	0.009099
Neoplasms excl. benign	Oxycodone	OPRM1	rs13437608	6:154500139_C/T	1.344	1.02-1.78	0.03846
Neoplasms excl. benign	Oxycodone	OPRM1	rs483481	6:154463968_G/A	0.8309	0.69-0.99	0.04314
Neoplasms excl. benign	Oxycodone	OPRM1	rs6913456	6:154530980_G/G	0.8336	0.7-1	0.04739
Neoplasms excl. benign	Oxycodone	OPRK1	rs6473798	8:54153105_C/T	1.234	1.03-1.48	0.02164
Neoplasms excl. benign	Oxycodone	OPRK1	rs997917	8:54152378_T/T	0.8181	0.68-0.98	0.03111
Delirium, dementia, and amnestic and other cognitive disorders	Cefazolin	PON1	rs2299261	7:94949663_A/G	0.4704	0.3-0.74	0.001181
Delirium, dementia, and amnestic and other cognitive disorders	Cefazolin	PON1	rs854569	7:94950055_T/T	0.5225	0.34-0.79	0.002414
Delirium, dementia, and amnestic and other cognitive disorders	Cefazolin	PON1	rs854567	7:94948784_A/A	0.455	0.27-0.78	0.004111
Delirium, dementia, and amnestic and other cognitive disorders	Cefazolin	PON1	rs2299260	7:94949537_T/C	0.4688	0.28-0.8	0.004987
Delirium, dementia, and amnestic and other cognitive disorders	Cefazolin	PON1	rs854562	7:94947969_C/T	1.837	1.19-2.83	0.005957
Delirium, dementia, and amnestic and other cognitive disorders	Cefazolin	PON1	rs854568	7:94949801_G/G	0.5859	0.39-0.89	0.01253
Delirium, dementia, and amnestic and other cognitive disorders	Cefazolin	PON1	rs854558	7:94945374_T/T	0.5762	0.37-0.9	0.01546
Delirium, dementia, and amnestic and other cognitive disorders	Cefazolin	PON1	rs854563	7:94948009_G/A	1.569	1.05-2.35	0.02815
Delirium, dementia, and amnestic and other cognitive disorders	Cefazolin	PON1	rs854556	7:94944923_C/T	1.506	1.01-2.24	0.04223
Delirium, dementia, and amnestic and other cognitive disorders	Cefazolin	PON1	rs854557	7:94945215_T/G	1.506	1.01-2.24	0.04233
Delirium, dementia, and amnestic and other cognitive disorders	Gabapentin	ADORA1	rs16851020	1:203133652_G/T	1.7	1.17-2.47	0.005264
Delirium, dementia, and amnestic and other cognitive disorders	Gabapentin	ADORA1	rs10920576	1:203129179_C/T	1.655	1.14-2.4	0.008206
Delirium, dementia, and amnestic and other cognitive disorders	Gabapentin	ADORA1	rs10800901	1:203111304_A/A	0.5746	0.37-0.89	0.01289
Delirium, dementia, and amnestic and other cognitive disorders	Gabapentin	CACNA2D2	rs9839996	3:50449824_C/T	4.475	1.73-11.55	0.001942
Delirium, dementia, and amnestic and other cognitive disorders	Gabapentin	CACNA2D2	rs762898	3:50480863_T/C	0.4705	0.23-0.98	0.0449
Delirium, dementia, and amnestic and other cognitive disorders	Gabapentin	CACNA2D1	rs38553	7:81877715_C/A	0.5212	0.31-0.86	0.01134
Delirium, dementia, and amnestic and other cognitive disorders	Gabapentin	CACNA2D1	rs10274659	7:82013724_T/C	1.523	1.04-2.22	0.02915
Delirium, dementia, and amnestic and other cognitive disorders	Gabapentin	CACNA2D1	rs17246425	7:81793397_G/A	1.522	1.03-2.26	0.03729
Delirium, dementia, and amnestic and other cognitive disorders	Gabapentin	CACNA2D1	rs7787882	7:81723050_G/A	0.5722	0.34-0.97	0.03992
Delirium, dementia, and amnestic and other cognitive disorders	Gabapentin	CACNA2D1	rs3801725	7:81796853_G/A	1.502	1.01-2.23	0.04336
Delirium, dementia, and amnestic and other cognitive disorders	Gabapentin	CACNA1B	rs10867107	9:141001866_T/C	0.5164	0.28-0.95	0.03437
Delirium, dementia, and amnestic and other cognitive disorders	Gabapentin	CACNA1B	rs3750508	9:141017240_C/T	0.6037	0.37-0.99	0.04716
Delirium, dementia, and amnestic and other cognitive disorders	Gabapentin	GABBR2	rs7044074	9:101333901_C/T	0.5035	0.26-0.97	0.03882
Delirium, dementia, and amnestic and other cognitive disorders	Gabapentin	GABBR2	rs16917019	9:101313371_C/T	0.6588	0.44-0.99	0.04725
Delirium, dementia, and amnestic and other cognitive disorders	Gabapentin	GABBR2	rs10116255	9:101436021_G/A	1.631	1-2.65	0.04839
Delirium, dementia, and amnestic and other cognitive disorders	Gabapentin	GRIN1	rs10747050	9:140055876_G/G	2.18	1.14-4.16	0.01811
Delirium, dementia, and amnestic and other cognitive disorders	Gabapentin	GRIN1	rs7853409	9:140061446_G/A	3.332	1.14-9.76	0.02815
Delirium, dementia, and amnestic and other cognitive disorders	Gabapentin	GRIN1	rs10870198	9:140042320_G/G	1.507	1.03-2.2	0.03468
Delirium, dementia, and amnestic and other cognitive disorders	Gabapentin	GRIN2B	rs11055671	12:14052983_A/G	2.074	1.23-3.51	0.00653
Delirium, dementia, and amnestic and other cognitive disorders	Gabapentin	GRIN2B	rs2300272	12:13956579_G/A	0.5644	0.37-0.85	0.006657
Delirium, dementia, and amnestic and other cognitive disorders	Gabapentin	GRIN2B	12:14064461_C/T	12:14064461_C/T	2.056	1.18-3.57	0.01051
Delirium, dementia, and amnestic and other cognitive disorders	Gabapentin	GRIN2B	rs2268122	12:13897461_G/T	1.811	1.14-2.87	0.01136
Delirium, dementia, and amnestic and other cognitive disorders	Gabapentin	GRIN2B	rs11055687	12:14072223_T/C	1.949	1.12-3.38	0.01748
Delirium, dementia, and amnestic and other cognitive disorders	Gabapentin	GRIN2B	rs2300267	12:13951931_T/C	0.6231	0.41-0.94	0.0234
Delirium, dementia, and amnestic and other cognitive disorders	Gabapentin	GRIN2B	rs7974275	12:13950577_T/G	0.4831	0.25-0.94	0.03244
Delirium, dementia, and amnestic and other cognitive disorders	Gabapentin	GRIN2B	rs220593	12:13966773_G/A	1.488	1.01-2.2	0.04686
Delirium, dementia, and amnestic and other cognitive disorders	Gabapentin	GRIN2A	rs8043728	16:10095503_C/T	2.151	1.28-3.62	0.003914
Delirium, dementia, and amnestic and other cognitive disorders	Gabapentin	GRIN2A	rs11859693	16:10252565_C/T	0.4209	0.23-0.78	0.006225
Delirium, dementia, and amnestic and other cognitive disorders	Gabapentin	GRIN2A	rs2121941	16:10221351_G/A	0.6085	0.41-0.9	0.01284
Delirium, dementia, and amnestic and other cognitive disorders	Gabapentin	GRIN2A	rs17671033	16:10161226_G/A	1.986	1.14-3.45	0.01487
Delirium, dementia, and amnestic and other cognitive disorders	Gabapentin	GRIN2A	rs1070483	16:10231227_T/T	0.6474	0.44-0.95	0.02632
Delirium, dementia, and amnestic and other cognitive disorders	Gabapentin	GRIN2A	rs7201574	16:10103058_A/G	0.5332	0.29-0.99	0.04486
Delirium, dementia, and amnestic and other cognitive disorders	Nifedipine	CACNA1D	rs11712998	3:53688958_A/G	2.194	1.5-3.2	4.559e-05
Delirium, dementia, and amnestic and other cognitive disorders	Nifedipine	CACNA1D	rs9830632	3:53735766_A/G	2.13	1.45-3.13	0.0001241
Delirium, dementia, and amnestic and other cognitive disorders	Nifedipine	CACNA1D	rs11707976	3:53668708_A/G	1.969	1.36-2.85	0.0003359
Delirium, dementia, and amnestic and other cognitive disorders	Nifedipine	CACNA1D	rs10490772	3:53605845_C/T	2.297	1.4-3.76	0.0009244
Delirium, dementia, and amnestic and other cognitive disorders	Nifedipine	CACNA1D	rs11709171	3:53669904_A/C	2.149	1.36-3.39	0.000993
Delirium, dementia, and amnestic and other cognitive disorders	Nifedipine	CACNA1D	rs17309406	3:53638711_T/G	1.772	1.2-2.62	0.004279
Delirium, dementia, and amnestic and other cognitive disorders	Nifedipine	CACNA1D	rs1460118	3:53709851_T/C	1.685	1.17-2.43	0.005168
Delirium, dementia, and amnestic and other cognitive disorders	Nifedipine	CACNA1D	rs7340705	3:53734443_T/C	1.675	1.13-2.47	0.009571
Delirium, dementia, and amnestic and other cognitive disorders	Nifedipine	CACNA1D	rs6809164	3:53712910_T/G	1.628	1.12-2.36	0.009849
Delirium, dementia, and amnestic and other cognitive disorders	Nifedipine	CACNA1D	rs709317	3:53609610_A/A	0.3843	0.18-0.83	0.0157
Delirium, dementia, and amnestic and other cognitive disorders	Nifedipine	CACNA1D	rs898411	3:53716912_T/C	1.546	1.07-2.24	0.02144
Delirium, dementia, and amnestic and other cognitive disorders	Nifedipine	CACNA1D	rs2276836	3:53685039_T/C	0.5281	0.31-0.91	0.0225
Delirium, dementia, and amnestic and other cognitive disorders	Nifedipine	CACNA1D	rs12486415	3:53675256_G/A	0.5355	0.31-0.92	0.02498
Delirium, dementia, and amnestic and other cognitive disorders	Nifedipine	CACNA1D	rs3774468	3:53629706_T/G	1.496	1.02-2.19	0.03946
Delirium, dementia, and amnestic and other cognitive disorders	Nifedipine	CACNA1D	rs6803827	3:53676333_A/G	0.6585	0.43-1	0.04946
Delirium, dementia, and amnestic and other cognitive disorders	Nifedipine	CACNA2D1	rs38553	7:81877715_C/A	0.5212	0.31-0.86	0.01134
Delirium, dementia, and amnestic and other cognitive disorders	Nifedipine	CACNA2D1	rs10274659	7:82013724_T/C	1.523	1.04-2.22	0.02915
Delirium, dementia, and amnestic and other cognitive disorders	Nifedipine	CACNA2D1	rs17246425	7:81793397_G/A	1.522	1.03-2.26	0.03729
Delirium, dementia, and amnestic and other cognitive disorders	Nifedipine	CACNA2D1	rs7787882	7:81723050_G/A	0.5722	0.34-0.97	0.03992
Delirium, dementia, and amnestic and other cognitive disorders	Nifedipine	CACNA2D1	rs3801725	7:81796853_G/A	1.502	1.01-2.23	0.04336
Delirium, dementia, and amnestic and other cognitive disorders	Nifedipine	CACNB2	rs9645525	10:18620950_G/G	1.688	1.15-2.47	0.007091
Delirium, dementia, and amnestic and other cognitive disorders	Nifedipine	CACNB2	rs7093791	10:18623463_A/A	1.541	1.03-2.3	0.03341
Delirium, dementia, and amnestic and other cognitive disorders	Nifedipine	CACNB2	rs11013700	10:18626566_G/T	0.5813	0.35-0.97	0.03967
Delirium, dementia, and amnestic and other cognitive disorders	Nifedipine	CACNA1C	rs2283280	12:2208390_A/C	2.35	1.35-4.08	0.002423
Delirium, dementia, and amnestic and other cognitive disorders	Nifedipine	CACNA1C	rs2283302	12:2452619_A/A	1.902	1.24-2.93	0.003431
Delirium, dementia, and amnestic and other cognitive disorders	Nifedipine	CACNA1C	rs3819536	12:2436998_G/G	1.744	1.15-2.65	0.009274
Delirium, dementia, and amnestic and other cognitive disorders	Nifedipine	CACNA1C	rs2239117	12:2651408_G/G	0.6178	0.42-0.91	0.01454
Delirium, dementia, and amnestic and other cognitive disorders	Nifedipine	CACNA1C	12:2694651_C/T	12:2694651_C/T	7.288	1.43-37.2	0.01693
Delirium, dementia, and amnestic and other cognitive disorders	Nifedipine	CACNA1C	rs2370602	12:2676683_C/C	0.5117	0.29-0.9	0.02076
Delirium, dementia, and amnestic and other cognitive disorders	Nifedipine	CACNA1C	rs2283290	12:2323621_G/A	1.724	1.05-2.84	0.03251
Delirium, dementia, and amnestic and other cognitive disorders	Nifedipine	CACNA1C	rs1990240	12:2639256_G/A	0.6679	0.45-0.98	0.04085
Delirium, dementia, and amnestic and other cognitive disorders	Nifedipine	CACNA1C	rs3819526	12:2436522_C/C	1.458	1.01-2.1	0.04396
Delirium, dementia, and amnestic and other cognitive disorders	Nifedipine	CACNA1C	rs3794302	12:2198588_G/A	5.057	1.04-24.63	0.0448
Delirium, dementia, and amnestic and other cognitive disorders	Nifedipine	CACNA1C	rs215976	12:2694638_C/T	0.4019	0.16-0.99	0.04665
Delirium, dementia, and amnestic and other cognitive disorders	Nifedipine	CACNA1C	rs11832738	12:2690702_G/G	0.6807	0.47-1	0.04741
Delirium, dementia, and amnestic and other cognitive disorders	Nifedipine	CACNA1C	rs2247833	12:2232157_T/T	0.6275	0.39-1	0.04956
Delirium, dementia, and amnestic and other cognitive disorders	Nifedipine	CALM1	rs2268433	14:90866346_C/T	0.6478	0.43-0.98	0.0395
Delirium, dementia, and amnestic and other cognitive disorders	Phenylephrine	ADRA1B	rs2030373	5:159347481_C/A	0.487	0.29-0.81	0.005789
Delirium, dementia, and amnestic and other cognitive disorders	Phenylephrine	ADRA1B	rs6884105	5:159348443_G/A	0.6589	0.44-0.98	0.03739
Delirium, dementia, and amnestic and other cognitive disorders	Phenylephrine	ADRA1A	8:26722027_A/C	8:26722027_A/C	7.423	1.96-28.06	0.003128
Delirium, dementia, and amnestic and other cognitive disorders	Phenylephrine	ADRA1A	rs17056112	8:26720515_G/A	2.64	1.16-6.03	0.02127
Delirium, dementia, and amnestic and other cognitive disorders	Phenylephrine	ADRA1A	rs17055954	8:26623868_C/T	1.932	1.08-3.46	0.02645
Delirium, dementia, and amnestic and other cognitive disorders	Phenylephrine	ADRA1D	rs4815670	20:4216864_A/A	1.487	1.03-2.15	0.03557
Nutritional deficiencies	Bupivacaine	SCN10A	3:38743331_C/T	3:38743331_C/T	3.379	1.68-6.82	0.0006701
Nutritional deficiencies	Bupivacaine	SCN10A	rs9825762	3:38766338_T/C	1.33	1.08-1.64	0.006899
Nutritional deficiencies	Bupivacaine	SCN10A	rs6809264	3:38800763_A/C	1.308	1.07-1.6	0.00995
Nutritional deficiencies	Bupivacaine	SCN10A	3:38768300_T/C	3:38768300_T/C	0.6819	0.5-0.93	0.01588
Nutritional deficiencies	Bupivacaine	SCN10A	rs11927856	3:38820774_T/C	1.235	1-1.52	0.0483
Nutritional deficiencies	Dextromethorphan	NCF2	rs789185	1:183554281_A/G	1.308	1.08-1.58	0.005643
Nutritional deficiencies	Dextromethorphan	OPRM1	rs13196610	6:154471195_A/G	1.488	1.05-2.12	0.0269
Nutritional deficiencies	Dextromethorphan	OPRM1	rs9478525	6:154535276_G/A	1.388	1.03-1.88	0.03346
Nutritional deficiencies	Dextromethorphan	OPRK1	rs6651353	8:54152268_T/G	1.358	1.07-1.73	0.01281
Nutritional deficiencies	Dextromethorphan	OPRK1	rs6473798	8:54153105_C/T	1.244	1.02-1.51	0.02967
Nutritional deficiencies	Dextromethorphan	CHRNA7	rs4779565	15:32390070_G/T	1.244	1.02-1.52	0.03226
Nutritional deficiencies	Gemfibrozil	PPARA	rs135551	22:46553021_A/A	1.237	1.02-1.51	0.03429
Nutritional deficiencies	Gemfibrozil	PPARA	rs4253623	22:46550106_A/G	0.652	0.43-0.99	0.04348
Nutritional deficiencies	Tiotropium	CHRM3	rs12143018	1:239889489_A/G	0.5039	0.26-0.96	0.03722
Nutritional deficiencies	Tiotropium	CHRM1	rs11823728	11:62676802_C/T	0.5714	0.37-0.89	0.01251
Nutritional deficiencies	Tiotropium	CHRM5	rs676422	15:34291086_C/C	1.374	1.01-1.87	0.04284
